# Distributed Clonal Deletion Prevents Autoimmune Disease Progression

**DOI:** 10.64898/2026.05.12.724341

**Authors:** Anna M. Newen, Uzair A. Ansari, Mikala J. Simpson, Fiona Flynn, Sukriti Sharma, Michael Ivanov, Ishaan Antani, Dylan Pfannenstiel, Baktiar Karim, Laura Bassel, Brian Capaldo, Qingrong Chen, Daoud Meerzaman, Indu Raman, Chengsong Zhu, Cornelius Y. Taabazuing, Hamid Kashkar, Christian T. Mayer

## Abstract

Self-reactive B cells are generated during normal development and can acquire increased pathogenicity through activation-induced cytidine deaminase (AID)-mediated diversification following activation. Clonal deletion is thought to eliminate these cells, yet how deletion is distributed across developmental and activation stages to prevent autoimmune disease remains unclear. Here, we show that clonal deletion is enforced through temporally distinct mitochondrial apoptosis (MOMP) checkpoints that differentially regulate autoreactive B cell fate and disease progression. Using conditional Bcl-2 expression to inhibit MOMP either before or after B cell activation, we find that early inhibition permits the survival and maturation of autoreactive B cells after peripheral egress, expanding the pool of cells available for activation. These cells subsequently undergo AID-dependent diversification, producing class-switched IgG autoantibodies with expanded antigen breadth that target a wider range of self-antigens and drive lethal, female-biased autoimmune disease characterized by complement activation and kidney pathology. In contrast, inhibition of MOMP only after activation allows the accumulation of germinal center, switched memory, and plasma cells and promotes autoantibody production, but results in more restricted IgG autoreactivity, limited complement activation and limited tissue damage, and normal survival. Notably, early MOMP inhibition does not expand immature bone marrow B cells, indicating that a major clonal deletion checkpoint operates in the periphery rather than during initial B cell generation. Together, these findings support a Distributed Clonal Deletion Model in which early checkpoints restrict the entry of autoreactive B cells into diversification pathways, while later checkpoints limit the persistence of diversified autoreactive clones, thereby constraining autoimmune disease progression.

**One Sentence Summary:** Distributed clonal deletion prevents autoimmune disease progression by restricting the breadth of autoreactive clones entering immune responses, with early MOMP checkpoints limiting diversification and later checkpoints constraining persistence.
