## Supplementary Data 1 for "Distributed Clonal Deletion Prevents Autoimmune Disease Progression"

### Sheet: NSI
		Controls			Aicda-Cre				Mb1-Cre
ID	1	2	3	4	5	6	7	12	13	14	15
Aggrecan	2.33333	8.33333	2.66667	16.6667	4	14	18.6667	22	36.3333	21	33.3333
AGTR1	0.001	0.001	0.001	0.666	0.001	1.333	0.001	0.001	0.001	0.001	0.001
BCOADC-E2	0.001	0.001	0.001	0.001	0.001	0.001	14.3333	0.001	64	31	82
BPI	0.001	3	0.001	0.001	24.6667	0.001	70.6667	3.33333	57.3333	34	58.6667
Cardiolipin	0.001	0.001	0.001	0.001	0.001	1	24	1.66667	48.6667	811	404
CENP-A	84.6667	0.001	0.001	0.001	0.001	0.001	49.6667	0.001	0.001	0.001	796.333
CENP-B	0.001	0.001	0.001	0.001	0.001	0.001	57	22.3333	59	2	107
CollagenIII	0.001	0.001	0.001	0.001	38.3333	2.66667	33.3333	0.001	80	0.001	64.6667
CollagenV	0.001	0.001	0.001	0.001	77	0.001	0.001	50.3333	241	130	479.667
ComplementC1q	751	3139	0.001	999	0.001	612.333	1228.33	1321	0.001	1340.67	126
ComplementC3	0.001	0.001	0.001	0.001	0.001	0.001	0.001	47.6667	62	39.6667	138.333
ComplementC4	17	0.001	0.001	0.001	0.001	0.001	0.001	0.001	0.001	0.001	0.333333
Cytochromec	0.001	43.6667	0.001	0.001	0.001	9.33333	6.66667	18.3333	0.001	22	0.001
DFS70	0.001	0.001	0.001	0.001	0.001	0.001	0.001	0.001	0.001	0.001	23.6667
dsDNA	1.33333	38	0.001	10	29.3333	6.33333	46.3333	40.3333	77	4	362
Elastin	18.6667	10.6667	17.3333	18	22	21.3333	34.6667	28.3333	104.333	22.3333	146.667
FibrinogenIV	0.001	0.001	0.001	0.001	0.001	0.001	0.001	0.001	0.001	0.001	0.001
FibrinogenTypeI-S	659	594.667	0.001	318	196.667	0.001	612.333	0.001	0.001	0.001	349.667
GAD65	16.3333	21	0.001	0.001	11	0.001	76.6667	63.6667	271.333	50.6667	370.333
GBM	0.001	282.667	0.001	0.001	144	0.001	387.667	120.333	0.001	255	454.333
GenomicDNA	3.66667	427.333	1	10.3333	106	7	45.6667	49	81.6667	6.66667	571.667
Gliadin	6.66667	0	1.33333	32	46.6667	30.3333	67.6667	45.3333	191	36.3333	158.333
GP2	0.001	0.001	0.001	19	15.6667	39.6667	46	88.6667	139	50.3333	211.667
GP210	1732.33	1543	608	440	1620.67	138	2025	0.001	0.001	1319.67	779.667
Histone	20773.3	13768	2688	0.001	5645	0.001	10132.3	0.001	0.001	2505.67	6653.67
HSPG	0.001	0.001	0.001	79.6667	21.6667	208.667	53	297.333	257	157	286.333
Human-CD40	0.001	0.001	0.001	0.001	0.001	0.001	0.001	0.001	2.33333	0.001	3
IA-2	0.001	0.001	0.001	2	4.33333	20	24.6667	61	135.667	33	171.667
IF	0.001	0.001	0.001	0.001	0.001	1.66667	6.66667	10	61.3333	35.3333	52.6667
Insulin	2.33333	0.001	0.001	0.001	0.001	2	0.001	1.33333	0.001	1.33333	1.66667
Jo-1	0.001	0.001	0.001	13	13.6667	22	44.3333	43.3333	146.333	32.3333	140.667
KS	0.001	0.001	0.001	0.001	0.001	0.001	32	9.33333	131.667	11.3333	127
KU(P70/P80)	0.001	0.001	0.001	0.001	0.001	0.001	8.33333	1.33333	47.3333	8.33333	53
La/SS-B	0.001	0.001	0.001	0.001	0.001	0.001	16.3333	14.6667	108.333	0.001	82.6667
Laminin	0.001	24.6667	0.333333	34.3333	0.001	49.3333	0.001	166	0.001	57.6667	6
LC1	0.001	11.3333	0.001	21.3333	0.001	41	40	34	206.667	41	216
LKM 1	0.001	0.001	0.001	0.001	0.001	0.001	0.001	0.001	42	0.001	60.3333
M2	12.6667	12.6667	7	0.001	48	0.001	62	1	0.001	0.001	0.001
MBP	1678.33	0.001	0.001	0.001	0.001	0.001	115	0.001	0.001	0.001	6347
MDA5	0.001	0.001	0.001	0.001	0.001	0.001	0.001	0.001	0.001	0.001	333.333
Mi-2	0.001	0.001	0.001	0.001	6	0.001	10	3.33333	121.667	6.33333	126.667
MPO	2765.33	3804.33	2127.33	635.667	1386.33	0.001	2001	539	0.001	601.667	1688.67
Myosin	0.001	0.001	0.001	0.001	0.001	0.001	23	0.001	177	14.3333	256
Nucleolin	10348.7	7556	6230.33	0.001	4112.33	0.001	7859	0.001	0.001	0.001	801
Nucleosome	4027	2057	0.001	0.001	357.667	0.001	1861.67	0.001	0.001	0.001	0.001
Nup62	0.001	0.001	0.001	0.001	13	46.6667	19.6667	0.001	0.001	0.001	0.001
NXP2	0.001	0.001	0.001	0.001	0.001	0.001	13.3333	2.66667	75.6667	4.66667	127
OGDC-E2	0.001	0.001	0.001	0.001	0.001	0.001	0.001	0.001	0.001	0.001	29
P0	16	4	13	0.001	16	0.001	17.6667	0.001	10	0.001	11.6667
PCNA	0.001	0.001	0.001	0.001	0.001	0.001	9.66667	24	83.6667	19	133.667
PDC-E2	0.001	0.001	0.001	0.001	0.001	0.001	0.001	4	33.3333	0.001	21
PL-7	0.001	0.001	0.001	0.001	0.001	0.001	29	41.3333	240.333	42.3333	268.333
PL-12	0.001	0.001	0.001	14	7.33333	30	37.6667	25	90	19.6667	101.333
PM/Scl-75	0.001	0.001	0.001	0.001	0.001	0.001	16.6667	0.001	66.3333	4.66667	24
PM/Scl-100	194	165.667	0.001	0.001	0.001	0.001	195.333	0.001	0.001	0.001	145.667
PR3	10	0.001	3.66667	0.001	0.001	0.001	9	0.001	1.66667	0.001	32
Proteoglycan	0.666667	4	2	1.33333	2.33333	3.66667	2.33333	4	6.33333	2.66667	11.6667
Ro/SS-A(52kDa)	31.3333	0.001	0.001	0.001	21.3333	0.001	19.3333	0.001	0.001	0.001	45.3333
Ro/SS-A(60Kda)	0.001	0.001	0.001	0.001	0.001	0.001	0.001	1.66667	16.3333	2.33333	13.6667
SAE1/SAE2	0.001	0.001	0.001	0.001	0.001	0.001	0.001	0.666667	37.6667	0.001	59
Scl-70	0.001	0.001	0.001	0.001	0.001	0.001	0.001	0.001	0.001	34.3333	158.667
Sm	3172.67	1624.33	1072.33	0.001	825.333	0.001	2186.67	224.667	978.667	674.333	5867.67
Sm/RNP	751.333	323	0.001	0.001	169.667	0.001	398.333	0.001	0.001	400	1253.33
SmD	269.333	176.333	0.001	0.001	0.001	0.001	60.6667	18	0.001	166.667	392
SmD1	3734	1168	1075.67	0.001	1149	0.001	846.667	242.333	325.667	166.667	1404.33
SP100	0.001	0.001	0.001	0.001	0.001	0.001	3.33333	0.001	49.6667	1.66667	73
SRP54	0.001	67	54.6667	0.001	0.001	0.001	0.001	0.001	0.001	5	193
ß2-Glycoprotein 1	5.33333	0.001	18	0.001	22.3333	0.001	75.3333	21.6667	20.3333	27.6667	32.3333
ssDNA	69.6657	2206	33.999	185.332	763.666	155.999	445.332	293.999	531.332	188.999	2942.67
T1F1-gamma	0.001	0.001	0.001	0.001	0.001	0.001	0.001	0.001	0.001	0.001	0.001
Thyroglobulin	21.3333	0.001	25.6667	5.33333	20.6667	0.001	28.3333	3	29	2.33333	38.6667
TNF-alpha	190.667	21.3333	0.666667	0.001	0.001	0.001	48.3333	0.001	149.667	0.001	278.333
TPO	0.001	0.001	0.001	0.001	74.3333	0.001	142	40.6667	0.001	3.66667	0.001
tTG	0.001	0.001	0.001	0.001	0.001	0.001	13	48	140.333	26	154
U1-snRNP68/70kDa	3.33333	8	2.66667	1.66667	5.33333	5.33333	15.6667	12	70	29	101
U1-snRNP-A	1761	2229.33	812	650.667	0.001	484	2360.67	725.333	0.001	948	204.667
U1-snRNP-C	836.333	598.667	382	719	805.667	935.667	1119.67	568.333	466	829.333	764.667
U-snRNP-B/B'	1806.33	1777.33	1662	429.667	1361.33	577.667	1707	0.001	96	526.333	2108.33
Vimentin	144.667	611.333	388.333	0.001	377.667	0.001	926.333	0.001	0.001	359.667	1347.67
Vitronectin	5978.67	0.001	0.001	0.001	0.001	0.001	0.001	0.001	0.001	0.001	1061.33
H&MIgControl1	6989	9767	4243	7771.5	5455	9840.5	5678	13105.5	6062.5	9615	6311
H&MIgControl2	1764.5	2582.5	1386.5	1832	1359.5	2566.5	1428	2812.5	1623	1901.5	1648.5
H&MIgControl3	566	763.5	544	593	486	734	607	939.5	683.5	710	654.5
HIgControl1	2080	2095	1755.5	1788	2052.5	1585.5	2242.5	4117.5	2886.5	1911	3157.5
HIgControl2	726	888	680.5	736	769.5	682	859	1608.5	1226	813.5	1307
HIgControl3	293.5	337.5	297.5	269.5	313.5	225	370.5	622	495	330	498
MIgControl1	8805	14640.5	6136	11508	6383.5	17908	6545	16154	6601.5	9763	6479
MIgControl2	2629.5	4781.5	2192	5069.5	2226	5479	2360	6280	2130.5	3148	1987

### Sheet: NSI_nor
		Controls			Aicda-Cre				Mb1-Cre
ID	1	2	3	4	5	6	7	12	13	14	15
Aggrecan	2.80534	9.35223	3.63398	22.2331	4.75393	19.7419	20.0349	15.2437	29.386	25.62	25.031
AGTR1	0.001	0.001	0.001	0.888435	0.001	1.87971	0.001	0.001	0.001	0.001	0.001
BCOADC-E2	0.00120229	0.00112227	0.00136274	0.00133399	0.00118848	0.00141013	15.3839	0.000692894	51.7624	37.82	61.5763
BPI	0.00120229	3.3668	0.00136274	0.00133399	29.3159	0.00141013	75.8464	2.30965	46.3705	41.48	44.0546
Cardiolipin	0.00120229	0.00112227	0.00136274	0.00133399	0.00118848	1.41013	25.7591	1.15482	39.361	989.42	303.376
CENP-A	101.794	0.00112227	0.00136274	0.00133399	0.00118848	0.00141013	53.3071	0.000692894	0.000808788	0.00122	597.991
CENP-B	0.00120229	0.00112227	0.00136274	0.00133399	0.00118848	0.00141013	61.178	15.4746	47.7185	2.44	80.3495
CollagenIII	0.00120229	0.00112227	0.00136274	0.00133399	45.5585	3.76036	35.7766	0.000692894	64.703	0.00122	48.5601
CollagenV	0.00120229	0.00112227	0.00136274	0.00133399	91.5132	0.00141013	0.0010733	34.8757	194.918	158.6	360.196
ComplementC1q	902.918	3522.8	0.00136274	1332.65	0.00118848	863.472	1318.37	915.313	0.000808788	1635.61	94.6172
ComplementC3	0.00120229	0.00112227	0.00136274	0.00133399	0.00118848	0.00141013	0.0010733	33.028	50.1448	48.3933	103.879
ComplementC4	20.4389	0.00112227	0.00136274	0.00133399	0.00118848	0.00141013	0.0010733	0.000692894	0.000808788	0.00122	0.25031
Cytochromec	0.00120229	49.0057	0.00136274	0.00133399	0.00118848	13.1612	7.15532	12.7031	0.000808788	26.84	0.00075093
DFS70	0.00120229	0.00112227	0.00136274	0.00133399	0.00118848	0.00141013	0.0010733	0.000692894	0.000808788	0.00122	17.772
dsDNA	1.60305	42.6462	0.001	13.3399	34.8622	8.93085	49.7295	27.9467	62.2767	4.88	271.837
Elastin	22.4427	11.9709	23.6209	24.0117	26.1466	30.0829	37.2077	19.632	84.3835	27.2467	110.136
FibrinogenIV	0.00120229	0.00112227	0.00136274	0.00133399	0.00118848	0.00141013	0.0010733	0.000692894	0.000808788	0.00122	0.00075093
FibrinogenTypeI-S	792.307	667.375	0.00136274	424.208	233.735	0.00141013	657.216	0.000692894	0.000808788	0.00122	262.575
GAD65	19.6374	23.5676	0.00136274	0.00133399	13.0733	0.00141013	82.2862	44.1143	219.451	61.8133	278.094
GBM	0.00120229	317.228	0.00136274	0.00133399	171.142	0.00141013	416.082	83.3783	0.000808788	311.1	341.173
GenomicDNA	4.40839	479.582	1.36274	13.7845	125.979	9.87094	49.0139	33.9518	66.051	8.13333	429.282
Gliadin	8.01525	0	1.81699	42.6876	55.4626	42.7741	72.6265	31.4112	154.478	44.3267	118.897
GP2	0.00120229	0.00112227	0.00136274	25.3457	18.6196	55.9353	49.3717	61.4366	112.422	61.4067	158.947
GP210	2082.76	1731.66	828.548	586.954	1926.14	194.598	2173.43	0.000692894	0.000808788	1609.99	585.475
Histone	24975.5	15451.4	3663.05	0.00133399	6708.99	0.00141013	10875	0.000692894	0.000808788	3056.91	4996.44
HSPG	0.00120229	0.00112227	0.00136274	106.274	25.7505	294.248	56.8848	206.021	207.858	191.54	215.016
Human-CD40	0.001	0.001	0.001	0.001	0.001	0.001	0.001	0.001	1.88717	0.001	2.25279
IA-2	0.00120229	0.00112227	0.00136274	2.66797	5.1501	28.2027	26.4747	42.2666	109.726	40.26	128.91
IF	0.00120229	0.00112227	0.00136274	0.00133399	0.00118848	2.35022	7.15532	6.92894	49.6057	43.1067	39.549
Insulin	2.80534	0.001	0.001	0.001	0.001	2.82027	0.001	0.923859	0.001	1.62667	1.25155
Jo-1	0.00120229	0.00112227	0.00136274	17.3418	16.2426	31.0229	47.5829	30.0254	118.353	39.4467	105.631
KS	0.00120229	0.00112227	0.00136274	0.00133399	0.00118848	0.00141013	34.3455	6.46701	106.49	13.8267	95.3681
KU(P70/P80)	0.00120229	0.00112227	0.00136274	0.00133399	0.00118848	0.00141013	8.94415	0.923859	38.2826	10.1667	39.7993
La/SS-B	0.00120229	0.00112227	0.00136274	0.00133399	0.00118848	0.00141013	17.5305	10.1625	87.6187	0.00122	62.0769
Laminin	0.00120229	27.6826	0.454248	45.8002	0.00118848	69.5666	0.0010733	115.02	0.000808788	70.3533	4.50558
LC1	0.00120229	12.719	0.00136274	28.4584	0.00118848	57.8155	42.9319	23.5584	167.149	50.02	162.201
LKM 1	0.00120229	0.00112227	0.00136274	0.00133399	0.00118848	0.00141013	0.0010733	0.000692894	33.9691	0.00122	45.3061
M2	15.229	14.2154	9.5392	0.00133399	57.0472	0.00141013	66.5445	0.692894	0.000808788	0.00122	0.00075093
MBP	2017.84	0.00112227	0.00136274	0.00133399	0.00118848	0.00141013	123.429	0.000692894	0.000808788	0.00122	4766.15
MDA5	0.00120229	0.00112227	0.00136274	0.00133399	0.00118848	0.00141013	0.0010733	0.000692894	0.000808788	0.00122	250.31
Mi-2	0.00120229	0.00112227	0.00136274	0.00133399	7.1309	0.00141013	10.733	2.30965	98.4025	7.72667	95.1178
MPO	3324.73	4269.48	2899.01	847.97	1647.63	0.00141013	2147.67	373.47	0.000808788	734.033	1268.07
Myosin	0.00120229	0.00112227	0.00136274	0.00133399	0.00118848	0.00141013	24.6858	0.000692894	143.155	17.4867	192.238
Nucleolin	12442.1	8479.85	8490.35	0.00133399	4887.44	0.00141013	8435.05	0.000692894	0.000808788	0.00122	601.495
Nucleosome	4841.61	2308.5	0.00136274	0.00133399	425.081	0.00141013	1998.12	0.000692894	0.000808788	0.00122	0.00075093
Nup62	0.00120229	0.00112227	0.00136274	0.00133399	15.4503	65.8062	21.1082	0.000692894	0.000808788	0.00122	0.00075093
NXP2	0.00120229	0.00112227	0.00136274	0.00133399	0.00118848	0.00141013	14.3106	1.84772	61.1983	5.69333	95.3681
OGDC-E2	0.00120229	0.00112227	0.00136274	0.00133399	0.00118848	0.00141013	0.0010733	0.000692894	0.000808788	0.00122	21.777
P0	19.2366	4.48907	17.7157	0.00133399	19.0157	0.00141013	18.9616	0.000692894	8.08788	0.00122	8.76085
PCNA	0.00120229	0.00112227	0.00136274	0.00133399	0.00118848	0.00141013	10.3752	16.6295	67.6686	23.18	100.374
PDC-E2	0.00120229	0.00112227	0.00136274	0.00133399	0.00118848	0.00141013	0.0010733	2.77158	26.9596	0.00122	15.7695
PL-7	0.00120229	0.00112227	0.00136274	0.00133399	0.00118848	0.00141013	31.1256	28.6396	194.379	51.6467	201.5
PL-12	0.00120229	0.00112227	0.00136274	18.6758	8.71555	42.304	40.4276	17.3224	72.7909	23.9933	76.0942
PM/Scl-75	0.00120229	0.00112227	0.00136274	0.00133399	0.00118848	0.00141013	17.8883	0.000692894	53.6496	5.69333	18.0223
PM/Scl-100	233.244	185.922	0.00136274	0.00133399	0.00118848	0.00141013	209.651	0.000692894	0.000808788	0.00122	109.385
PR3	12.0229	0.00112227	4.99673	0.00133399	0.00118848	0.00141013	9.65968	0.000692894	1.34798	0.00122	24.0298
Proteoglycan	0.801525	4.48907	2.72549	1.77865	2.77313	5.17049	2.50436	2.77158	5.12232	3.25333	8.76085
Ro/SS-A(52kDa)	37.6717	0.00112227	0.00136274	0.00133399	25.3543	0.00141013	20.7504	0.000692894	0.000808788	0.00122	34.0422
Ro/SS-A(60Kda)	0.00120229	0.00112227	0.00136274	0.00133399	0.00118848	0.00141013	0.0010733	1.15482	13.2102	2.84667	10.2627
SAE1/SAE2	0.00120229	0.00112227	0.00136274	0.00133399	0.00118848	0.00141013	0.0010733	0.46193	30.4643	0.00122	44.3049
Scl-70	0.00120229	0.00112227	0.00136274	0.00133399	0.00118848	0.00141013	0.0010733	0.000692894	0.000808788	41.8867	119.148
Sm	3814.46	1822.94	1461.32	0.00133399	980.895	0.00141013	2346.94	155.67	791.534	822.687	4406.21
Sm/RNP	903.319	362.492	0.00136274	0.00133399	201.646	0.00141013	427.53	0.000692894	0.000808788	488	941.166
SmD	323.816	197.893	0.00136274	0.00133399	0.00118848	0.00141013	65.1134	12.4721	0.000808788	203.333	294.365
SmD1	4489.34	1310.81	1465.86	0.00133399	1365.57	0.00141013	908.725	167.911	263.395	203.333	1054.56
SP100	0.00120229	0.00112227	0.00136274	0.00133399	0.00118848	0.00141013	3.57766	0.000692894	40.1698	2.03333	54.8179
SRP54	0.00120229	75.1919	74.4966	0.00133399	0.00118848	0.00141013	0.0010733	0.000692894	0.000808788	6.1	144.929
ß2-Glycoprotein 1	6.4122	0.00112227	24.5294	0.00133399	26.5428	0.00141013	80.8551	15.0127	16.4454	33.7533	24.2801
ssDNA	83.7582	2475.72	46.3319	247.231	907.604	219.979	477.974	203.71	429.735	230.579	2209.74
T1F1-gamma	0.00120229	0.00112227	0.00136274	0.00133399	0.00118848	0.00141013	0.0010733	0.000692894	0.000808788	0.00122	0.00075093
Thyroglobulin	25.6488	0.00112227	34.9771	7.11459	24.562	0.00141013	30.4101	2.07868	23.4548	2.84667	29.036
TNF-alpha	229.236	23.9417	0.908496	0.00133399	0.00118848	0.00141013	51.8761	0.000692894	121.049	0.00122	209.009
TPO	0.00120229	0.00112227	0.00136274	0.00133399	88.3439	0.00141013	152.408	28.1777	0.000808788	4.47333	0.00075093
tTG	0.00120229	0.00112227	0.00136274	0.00133399	0.00118848	0.00141013	13.9529	33.2589	113.5	31.72	115.643
U1-snRNP68/70kDa	4.00762	8.97814	3.63398	2.22331	6.33858	7.52071	16.815	8.31473	56.6151	35.38	75.8439
U1-snRNP-A	2117.23	2501.91	1106.55	867.98	0.00118848	682.505	2533.7	502.579	0.000808788	1156.56	153.69
U1-snRNP-C	1005.51	671.864	520.568	959.136	957.522	1319.42	1201.74	393.795	376.895	1011.79	574.211
U-snRNP-B/B'	2171.73	1994.64	2264.88	573.169	1617.92	814.587	1832.12	0.000692894	77.6436	642.127	1583.21
Vimentin	173.931	686.08	529.199	0.00133399	448.851	0.00141013	994.232	0.000692894	0.000808788	438.793	1012
Vitronectin	7188.08	0.00112227	0.00136274	0.00133399	0.00118848	0.00141013	0.0010733	0.000692894	0.000808788	0.00122	796.987
H&MIgControl1	8402.79	10961.2	5782.12	10367.1	6483.18	13876.4	6094.18	9080.73	4903.28	11730.3	4739.12
H&MIgControl2	2121.44	2898.26	1889.44	2443.86	1615.74	3619.11	1532.67	1948.77	1312.66	2319.83	1237.91
H&MIgControl3	680.495	856.851	741.332	791.054	577.603	1035.04	651.492	650.974	552.806	866.2	491.484
HIgControl1	2500.76	2351.15	2392.3	2385.17	2439.36	2235.77	2406.87	2852.99	2334.57	2331.42	2371.06
HIgControl2	872.861	996.574	927.347	981.814	914.538	961.711	921.963	1114.52	991.574	992.47	981.465
HIgControl3	352.871	378.765	405.416	359.509	372.59	317.28	397.657	430.98	400.35	402.6	373.963
MIgControl1	10586.1	16430.6	8361.79	15351.5	7586.68	25252.7	7024.73	11193	5339.21	11910.9	4865.28
MIgControl2	3161.41	5366.12	2987.13	6762.64	2645.56	7726.12	2532.98	4351.38	1723.12	3840.56	1492.1
SUM	82818.4	60701.6	29258.6	16556.8	29732.3	18745.7	46731.8	12810.8	10105.2	26548	36647.1

### Sheet: SNR
		Controls			Aicda-Cre				Mb1-Cre
ID	1	2	3	4	5	6	7	12	13	14	15	%SNR>3
Aggrecan	0.516667	0.9	0.551	1.16767	0.485	1.08	1.07933	1.177	1.82667	1.233	1.98467	0
AGTR1	0.001	0.001	0.001	0.391	0.005	0.0666667	0.026	0.04	0.001	0.001	0.001	0
BCOADC-E2	9.60433	9.90333	8.746	8.75633	8.18667	8.51267	10.1367	9.73767	12.6003	10.996	12.8533	100
BPI	6.28167	6.481	1.96167	4.887	5.71533	4.76067	7.45333	4.875	7.64233	6.96833	8.091	93.3333
Cardiolipin	0.983333	2.649	0.930333	1.062	1.13433	1.35067	3.26267	0.999667	4.51967	40.9493	19.4793	46.6667
CENP-A	57.6923	49.249	15.966	17.6343	18.979	17.002	28.107	24.7547	26.187	30.2647	22.5963	100
CENP-B	8.46667	7.807	2.01833	5.101	7.36	6.15367	9.30233	8.68967	9.61	7.30733	10.623	93.3333
CollagenIII	1.28933	2.954	1.63133	1.958	5.67433	3.549	5.57333	4.165	6.11633	2.99033	6.833	66.6667
CollagenV	27.079	20.9473	18.2743	13.5303	19.4477	15.239	19.411	21.2943	21.7713	24.5153	18.597	100
ComplementC1q	304.718	161.298	33.7697	52.9467	69.144	99.5507	44.2953	73.3773	50.2783	100.885	26.8283	100
ComplementC3	25.6	23.935	16.3593	14.5007	19.381	17.0763	17.4087	21.2283	22.9657	20.253	19.752	100
ComplementC4	38.8667	31.4397	12.9903	14.3723	20.618	19.6363	16.494	23.5833	22.0517	21.3557	16.102	100
Cytochromec	5.21433	7.46667	3.424	3.625	4.26967	4.521	2.22	5.00567	4.26533	6.432	4.76667	93.3333
DFS70	8.414	8.40333	10.0783	5.41	8.70433	5.25333	7.45133	7.20367	8.51867	10.0253	9.42933	100
dsDNA	0.323333	1.516	0.001	0.565667	1.077	0.571	0.742667	0.856333	1.386	0.378333	5.17233	26.6667
Elastin	1.58867	1.30467	0.724667	1.401	1.45	1.46267	2.02867	1.80767	5.07567	1.67967	7.34367	33.3333
FibrinogenIV	255.403	130.331	55.112	45.5583	82.4483	52.1297	90.3563	104.564	67.5767	80.955	54.659	100
FibrinogenTypeI-S	120.11	94.8527	21.716	34.401	65.1123	56.914	60.0403	34.823	37.2737	58.5463	27.072	100
GAD65	23.6333	22.389	10.309	12.696	18.4833	11.5147	18.8473	19.4023	26.943	21.04	18.469	100
GBM	112.246	79.2247	29.6633	27.3013	44.6003	39.6697	43.5273	55.9663	33.7873	40.485	30.051	100
GenomicDNA	0.438333	19.1487	0.171667	0.61	4.282	0.467	1.84167	2.028	3.713	0.444333	12.325	46.6667
Gliadin	4.949	4.66667	3.69433	4.99233	5.55533	4.62667	6.08	5.18133	9.626	5.362	8.88033	100
GP2	2.65367	3.13867	2.53633	3.52233	3.16667	3.831	4.13333	5.33433	7.41267	4.47233	8.882	86.6667
GP210	147.508	148.153	65.6353	32.1313	73.3803	82.079	68.3273	72.244	67.1267	93.8097	35.2337	100
Histone	797.697	468.484	82.656	58.9417	58.9173	79.636	85.0393	86.398	180.019	148.364	46.7973	100
HSPG	27.3333	30.711	23.9857	17.912	17.6	27.4747	18.7677	31.5947	30.8547	31.7187	22.1247	100
Human-CD40	0.001	0.035	0.047	0.0303333	0.001	0.001	0.001	0.001	0.131	0.013	0.151333	0
IA-2	4.834	5.25267	4.059	4.70733	4.62433	5.06667	5.419	6.262	10.337	5.98567	11.062	100
IF	6.629	7.215	5.87367	5.82	6.04667	6.035	6.303	6.31367	9.57867	8.292	7.151	100
Insulin	0.221	0.0353333	0.001	0.031	0.001	0.08	0.001	0.0916667	0.001	0.0726667	0.115	0
Jo-1	6.69467	7.08333	5.834	5.537	5.974	6.21067	7.29333	6.845	10.8307	7.84233	10.9333	100
KS	6.857	6.09967	2.835	6.34367	6.30833	6.14967	7.76567	6.80767	12.1313	7.81533	11.12	93.3333
KU(P70/P80)	9.96667	10.3297	9.49567	8.97667	8.919	8.97433	9.74967	9.46167	13.0693	10.798	12.9167	100
La/SS-B	12.086	11.765	8.51467	7.79467	11.026	10.1283	9.596	11.1323	12.7127	10.8923	10.2987	100
Laminin	27.3357	30.33	18.0163	18.615	22.1803	19.945	16.6623	20.4993	19.741	20.36	18.994	100
LC1	11.003	13.325	9.88967	10.9653	9.105	11.2287	10.4333	10.0573	16.6923	11.6063	16.4887	100
LKM 1	6.78333	7.764	6.23933	6.328	5.62833	5.29333	6.32867	5.507	7.08867	6.16867	8.71233	100
M2	21.0123	22.2633	18.0583	11.0003	15.526	12.6507	15.3807	14.2613	15.5693	13.243	13.063	100
MBP	543.252	166.335	237.314	92.9557	214.751	113.742	272.598	127.568	222.07	174.08	128.396	100
MDA5	24.0693	24.5343	19.5323	15.2693	18.552	16.777	21.2847	19.0433	18.3943	24.947	26.1157	100
Mi-2	3.099	3.317	3.23067	3.14033	3.02433	2.88467	3.48	3.04933	8.18167	3.86733	8.24767	93.3333
MPO	256.539	200.765	83.8547	54.1523	73.9533	66.45	75.9583	81.332	46.3383	77.781	75.1517	100
Myosin	16.5437	17.5663	13.3617	11.169	13.5663	11.6043	12.9167	11.8393	18.6887	15.32	14.0937	100
Nucleolin	460.297	386.116	113.467	88.9843	150.418	190.727	164.394	140.914	184.708	145.41	58.9577	100
Nucleosome	467.9	327.587	144.51	70.4553	153.52	171.147	186.432	83.4753	118.948	150.744	46.4643	100
Nup62	24.86	17.833	18.6243	10.367	15.707	13.9567	20.1817	10.8913	22.8927	17.829	15.577	100
NXP2	6.15067	5.31133	5.64567	3.984	6.00133	3.33967	6.28667	3.88033	8.033	4.576	11.2233	100
OGDC-E2	17.877	17.8423	12.7683	10.13	12.7253	10.644	14.3473	9.13833	15.76	15.2097	17.6653	100
P0	3.535	2.93533	2.70233	1.98533	2.81867	1.371	2.58533	1.76933	2.845	2.156	2.922	20
PCNA	2.321	2.722	1.914	2.451	1.641	2.34667	2.815	3.24833	5.79633	3.28967	7.716	53.3333
PDC-E2	5.17533	5.55667	4.24767	4.29	4.71433	4.17967	4.836	5.46133	7.332	5.30333	6.683	100
PL-7	11.5713	13.2573	8.36567	10.9337	8.48867	9.74267	8.92967	9.38467	15.4883	10.312	10.2883	100
PL-12	7.63333	6.42333	4.968	7.00333	6.77933	7.734	7.818	6.57867	10.189	7.436	15.6287	100
PM/Scl-75	8.48333	10.5833	8.264	8.50933	8.898	5.52033	9.15567	7.69067	12.5413	9.934	10.359	100
PM/Scl-100	75.374	67.2107	20.3953	28.4743	34.548	27.7907	24.9157	30.2637	20.805	49.3033	16.343	100
PR3	2.91233	2.06933	2.20433	1.33567	1.75333	1.06667	2.18067	1.02467	2.02933	1.48267	3.395	6.66667
Proteoglycan	0.684333	0.807	0.599	0.583667	0.621	0.584	0.646667	0.272	0.765333	0.555667	1.19133	0
Ro/SS-A(52kDa)	28.7853	26.801	17.735	11.641	22.988	15.6047	19.4857	13.7707	19.8373	19.044	21.343	100
Ro/SS-A(60Kda)	4.63	4.71167	4.047	3.794	3.86167	3.75767	3.94433	3.71733	4.845	4.29333	5.072	100
SAE1/SAE2	4.70433	5.547	4.823	5.00533	1.789	4.68133	5.12533	5.141	7.53733	5.61533	8.399	93.3333
Scl-70	45.2053	46.25	20.0453	13.815	16.639	19.6797	14.3777	23.917	12.0213	37.5053	14.7953	100
Sm	209.885	169.334	59.842	39.6153	93.3983	37.2897	93.359	44.151	49.6773	72.384	21.981	100
Sm/RNP	107.725	92.907	30.743	18.0857	51.4413	21.5083	61.1007	44.1477	39.5757	41.098	18.4013	100
SmD	37.5237	29.005	12.1503	9.701	14.8623	9.96467	17.0733	14.2393	13.8457	25.23	17.502	100
SmD1	82.861	40.1367	43.407	19.6787	52.3353	15.597	41.0797	27.1463	25.2107	29.574	46.6367	100
SP100	3.363	3.59	2.75433	3.13033	5.36367	2.97333	4.25333	3.02467	5.65867	3.544	11.8723	86.6667
SRP54	31.702	30.5337	22.882	11.799	25.5187	12.626	24.696	19.786	21.8197	22.4407	22.3947	100
ß2-Glycoprotein 1	6.959	8.13333	6.773	6.29433	4.31233	6.44267	9.03733	7.33167	8.11767	8.89367	6.22233	100
ssDNA	3.5	21.3273	1.446	6.94767	25.3517	5.744	15.5557	9.114	13.8547	7.26433	11.7533	93.3333
T1F1-gamma	104.813	99.8807	45.7433	30.0753	46.5423	40.3693	44.9877	30.949	39.1327	53.8643	36.5223	100
Thyroglobulin	1.99833	0.484	1.94267	0.784	1.357	0.288333	1.84	0.481	2.01467	0.619667	2.593	0
TNF-alpha	23.007	12.808	10.436	5.76933	11.1067	4.564	11.203	5.46633	15.2053	6.98767	15.5823	93.3333
TPO	34.9367	30.796	17.687	20.4017	31.0053	20.4793	24.6867	20.8093	17.1077	19.3347	19.3777	100
tTG	6.207	7.83267	6.62333	7.18567	6.93767	6.942	8.07567	8.579	10.098	9.19467	8.99133	100
U1-snRNP68/70kDa	2.53333	2.58867	1.909	1.78633	1.83067	1.74	2.222	1.929	4.73933	2.664	5.91667	20
U1-snRNP-A	184.221	134.177	40.414	35.427	24.214	37.4383	25.3743	36.127	23.4687	86.5513	27.3347	100
U1-snRNP-C	55.5713	46.62	24.923	26.282	29.7997	33.1627	41.659	19.3473	19.929	34.1213	27.7297	100
U-snRNP-B/B'	104.084	71.656	64.2783	25.8903	62.2253	23.14	56.0637	25.1807	27.2373	43.982	27.2373	100
Vimentin	109.345	94.6443	32.6727	28.5033	54.735	50.94	42.3117	63.2607	31.613	54.252	63.7343	100
Vitronectin	262.808	37.2023	38.5727	34.155	49.7233	40.28	64.9157	41.97	38.7897	56.0263	33.7367	100
H&MIgControl1	192.208	142.198	43.2465	34.2115	32.954	83.3455	108.764	80.5815	54.82	147.782	62.766	100
H&MIgControl2	85.4	93.6985	18.805	16.093	43.3385	25.3255	35.76	43.588	48.328	24.37	33.6095	100
H&MIgControl3	27.15	34.0185	17.084	14.8105	17.844	20.3575	22.2155	27.834	24.226	24.13	19.4955	100
HIgControl1	85.2725	83.3765	39.6805	29.101	45.214	49.732	46.986	44.6695	40.625	26.2235	49.838	100
HIgControl2	34.595	33.396	24.352	17.875	27.6035	18.9665	21.139	38.0625	34.633	25.9205	15.3245	100
HIgControl3	13.656	14.6265	11.354	8.93	10.5035	7.6225	11.204	11.7195	16.1075	11.077	6.061	100
MIgControl1	209.613	150.339	111.442	31.6485	81.962	35.4805	69.3555	89.844	74.3765	50.1385	50.4375	100
MIgControl2	105.483	105.966	44.499	48.364	30.2045	40.076	28.432	62.838	52.4125	59.015	31.0315	100

### Sheet: Ab_score
		Controls			Aicda-Cre				Mb1-Cre				p value	p value	p value
ID	1	2	3	4	5	6	7	12	13	14	15		Aicda-Cre vs Control	Mb1-Cre vs Control	Aicda-Cre vs Mb1-Cre
Aggrecan	1.14114	3.08746	1.30412	4.35481	1.55582	4.01078	4.40242	4.74921	6.07401	4.74916	6.06943		0.119393	0.0117427	0.0691214
AGTR1	1.44269e-06	1.44269e-06	1.44269e-06	0.333889	7.21346e-06	0.122827	3.75096e-05	5.77066e-05	1.44269e-06	1.44269e-06	1.44269e-06		0.24291	0.391002	0.242956
BCOADC-E2	0.01379	0.0142172	0.012563	0.0125777	0.0117628	0.0122292	7.19271	0.0139805	9.65718	8.41733	10.043		0.391309	0.0591736	0.132488
BPI	0.00903418	4.35354	0.00282731	0.00703328	7.14953	0.00685189	9.04358	4.10852	8.7786	7.89435	8.89382		0.395183	0.029877	0.263901
Cardiolipin	0.00141795	0.00381665	0.00134156	0.00153133	0.00163557	1.23307	6.30932	1.41474	7.78762	15.0194	12.9423		0.298678	0.054913	0.0879638
CENP-A	12.2543	0.0693571	0.0228521	0.0252193	0.0271243	0.0243225	10.4481	0.0352786	0.0372937	0.043015	14.1353		0.775755	0.922673	0.839306
CENP-B	0.0121634	0.0112194	0.0029089	0.00734048	0.0105794	0.00885066	9.0532	7.60784	9.14972	3.96483	10.1519		0.390973	0.010788	0.0946701
CollagenIII	0.00185892	0.00425544	0.0023516	0.00282204	7.7716	3.38736	7.54518	0.00599635	8.93754	0.0043077	8.79073		0.0862549	0.181545	0.94165
CollagenV	0.0385472	0.0299084	0.0261263	0.0193893	10.5493	0.0218194	0.0277358	10.0672	12.3575	11.6384	13.123		0.392347	0.000369897	0.0364326
ComplementC1q	17.804	18.9497	0.0479148	15.6908	0.0964562	15.8956	15.7316	16.5647	0.0707717	17.0453	11.7234		0.957645	0.906589	0.930953
ComplementC3	0.0364682	0.0341241	0.0234106	0.0207698	0.0276934	0.024428	0.0248993	9.98425	10.4766	9.65171	11.4165		0.222115	0.000111989	0.000111904
ComplementC4	9.37011	0.0446594	0.0186204	0.0205873	0.029443	0.0280547	0.0236017	0.0336286	0.0314681	0.0304853	2.67069		0.421883	0.515532	0.386987
Cytochromec	0.00750315	8.35334	0.00493135	0.00522031	0.00614671	5.43283	3.98185	6.5356	0.00614049	7.15486	0.00686051		0.89831	0.861289	0.675437
DFS70	0.0120881	0.0120728	0.0144672	0.00778394	0.0125034	0.00755912	0.0107101	0.0103554	0.0122378	0.0143915	7.80839		0.075673	0.391118	0.390432
dsDNA	0.517136	5.87303	1.44269e-06	2.7348	5.02645	2.20675	5.14609	5.15132	6.75117	1.3296	10.8714		0.482242	0.213535	0.350175
Elastin	4.93806	3.89883	3.76138	4.71249	5.04002	5.00915	6.15638	5.70645	9.05138	5.26726	10.0742		0.0961916	0.0643826	0.1498
FibrinogenIV	0.32815	0.176745	0.0773961	0.0642736	0.114298	0.0733125	0.1248	0.143477	0.0943397	0.112306	0.0767766		0.302598	0.353139	0.565089
FibrinogenTypeI-S	16.2724	15.7836	0.0309942	13.4174	13.6446	0.079858	15.1661	0.049384	0.0527966	0.0820844	13.2087		0.986154	0.315032	0.18429
GAD65	8.59623	8.8801	0.0147966	0.0182012	7.67466	0.0165172	10.4978	10.2718	12.836	10.0594	12.7399		0.760643	0.185591	0.0772314
GBM	0.153475	14.4509	0.0421727	0.0388594	12.6491	0.0561252	14.0426	12.7176	0.0479394	13.3338	13.7371		0.781528	0.434617	0.544768
GenomicDNA	1.38251	12.9986	0.228562	2.86856	8.82938	2.0939	6.41113	6.64921	8.24901	1.98631	12.7828		0.969957	0.61974	0.422413
Gliadin	5.08718	0	2.567	7.32872	8.02375	7.14305	8.68795	7.88195	10.8451	7.61338	10.4585		0.0630074	0.0247107	0.199279
GP2	0.00382336	0.00452105	0.00365452	6.08586	5.66138	7.25704	7.57844	8.88867	10.0103	7.82086	10.8773		0.000714682	0.000768833	0.0172869
GP210	17.9632	17.8025	15.2844	13.7874	16.8597	13.4676	17.0781	0.100633	0.0937314	16.9176	14.7456		0.243796	0.140319	0.206556
Histone	23.9821	22.6209	17.7614	0.0826231	18.3434	0.110545	19.7167	0.119553	0.23881	18.504	18.2483		0.115286	0.0994945	0.971186
HSPG	0.0389044	0.0436399	0.0341955	10.4798	8.57869	12.4853	9.95955	13.1977	12.9532	12.2822	12.6294		0.00103617	8.36778e-06	0.0560989
Human-CD40	1.44269e-06	5.04934e-05	6.78051e-05	4.37611e-05	1.44269e-06	1.44269e-06	1.44269e-06	1.44269e-06	0.384787	1.87549e-05	0.540027		0.300278	0.190577	0.190537
IA-2	0.00695719	0.00755816	0.00584405	3.38054	4.39498	6.67713	7.07327	8.58113	10.4547	7.63319	10.8918		0.00912215	0.00119332	0.0148973
IF	0.00953207	0.0103717	0.00844912	0.00837215	0.00869723	3.46706	5.42694	6.00308	9.20088	8.19959	8.56079		0.196972	0.00141266	0.0151854
Insulin	0.599953	5.09743e-05	1.44269e-06	4.47229e-05	1.44269e-06	0.214125	1.44269e-06	0.166358	1.44269e-06	0.133417	0.252981		0.544393	0.790076	0.302076
Jo-1	0.00962618	0.0101831	0.00839223	6.18945	6.36885	7.1047	8.34135	8.21731	10.6311	7.99191	10.5877		0.000739895	0.00100537	0.0408229
KS	0.0098588	0.00877323	0.00408425	0.00912307	0.00907242	0.00884492	7.9629	6.01208	10.6423	6.485	10.4648		0.390703	0.00669551	0.0409909
KU(P70/P80)	0.0143077	0.0148261	0.0136347	0.0128928	0.0128104	0.0128895	6.3619	3.76718	9.27523	6.50753	9.42119		0.391365	0.0124435	0.0357455
La/SS-B	0.0173319	0.0168742	0.0122321	0.0112017	0.0158201	0.0145386	7.30136	7.35996	10.4286	0.0156293	9.73531		0.391372	0.0633371	0.146629
Laminin	0.0389076	9.54909	2.80848	9.32219	0.0316497	9.94391	0.0238406	11.733	0.0282028	10.1986	6.84504		0.867278	0.463103	0.556058
LC1	0.0157873	7.24809	0.0141977	7.87607	0.0130763	8.8498	8.70851	8.42185	11.7527	8.89742	11.7987		0.281035	0.0688918	0.169731
LKM 1	0.00975324	0.0111578	0.00897349	0.00910061	0.0080972	0.00761653	0.00910157	0.00792313	8.22267	0.00887217	9.04068		0.129562	0.182521	0.182411
M2	8.06154	8.14467	6.99332	0.0157835	9.54351	0.0181366	9.89875	3.93181	0.0222887	0.0189802	0.0187239		0.383285	0.00354208	0.266982
MBP	19.7983	0.221982	0.307211	0.128235	0.280661	0.155416	14.9362	0.173214	0.289327	0.23153	19.6363		0.722184	0.844973	0.849918
MDA5	0.0343134	0.0349683	0.0279075	0.0218625	0.0265196	0.0240033	0.0303851	0.0272154	0.0262963	0.0355493	13.0878		0.0778725	0.391346	0.390497
Mi-2	0.004464	0.0047775	0.00465335	0.00452344	4.25897	0.0041557	5.16189	3.48084	9.96063	4.67204	10.0303		0.184646	0.0266953	0.0803617
MPO	19.4363	19.5428	17.4447	15.0711	16.6456	0.0928163	17.2137	15.4199	0.0653494	15.5142	16.9534		0.206601	0.185586	0.964121
Myosin	0.0236722	0.0251228	0.0191492	0.0160241	0.0194405	0.0166451	8.21957	0.0169802	11.6921	7.7852	11.8174		0.392068	0.0666792	0.14962
Nucleolin	22.1836	21.4763	19.4312	0.122983	19.2386	0.251843	20.3011	0.19019	0.244531	0.195864	15.5273		0.144972	0.0188626	0.422437
Nucleosome	20.8455	19.3621	0.19473	0.0982246	15.7448	0.227922	18.4049	0.115666	0.162143	0.202567	0.0655231		0.589177	0.182875	0.182652
Nup62	0.0354268	0.0255009	0.0266221	0.0148794	7.68082	9.34942	8.63628	0.0156279	0.0326548	0.0254952	0.0222996		0.0597514	0.324942	0.0596367
NXP2	0.00884636	0.00764236	0.00812207	0.00573628	0.00863222	0.00481009	6.40637	3.50431	9.2499	4.4825	10.4781		0.39147	0.0277807	0.0645884
OGDC-E2	0.0255632	0.0255141	0.0183042	0.014541	0.0182429	0.0152749	0.0205517	0.013124	0.0225596	0.0217777	9.00364		0.112725	0.391735	0.390634
P0	5.84699	3.67144	5.17514	0.00286139	5.52665	0.00197658	5.54455	0.00255035	4.8802	0.0031071	5.13299		0.285609	0.203757	0.906396
PCNA	0.00334462	0.00392168	0.00275868	0.00353172	0.00236552	0.00338156	4.81822	6.30305	8.92469	5.98877	10.0117		0.391088	0.00421122	0.00591779
PDC-E2	0.00744717	0.00799438	0.00611511	0.00617592	0.00678536	0.00601742	0.00696006	4.51383	7.93899	0.00763088	7.14306		0.338258	0.0714945	0.071471
PL-7	0.0165981	0.0190006	0.0120189	0.0156883	0.0121949	0.0139877	8.02215	8.60325	11.8624	8.77328	11.4313		0.391398	0.00130369	0.0194862
PL-12	0.0109708	0.00923728	0.00714956	6.63004	5.66434	7.86431	8.20691	7.3704	9.84237	7.20204	10.63		0.00120615	0.00207255	0.168299
PM/Scl-75	0.0121872	0.0151883	0.0118734	0.0122244	0.0127803	0.00794226	7.26298	0.0110528	9.70201	5.56556	7.96357		0.391482	0.0709572	0.203019
PM/Scl-100	13.836	13.4429	0.0291282	0.0405058	0.0490006	0.0395465	12.2491	0.0430136	0.0297073	0.0694318	11.2177		0.338031	0.314174	0.952943
PR3	4.91281	0.00298233	3.1831	0.00192567	0.00252731	0.00153805	4.36639	0.00147752	2.13166	0.00213745	6.77663		0.422941	0.835038	0.581498
Proteoglycan	0.542231	2.07998	1.13619	0.830436	1.29219	1.65138	1.32705	1.06212	2.54772	1.31137	3.89713		0.965954	0.283556	0.250808
Ro/SS-A(52kDa)	9.81849	0.0381566	0.025362	0.0166974	8.94079	0.0223389	8.56118	0.0197313	0.0283391	0.0272163	9.91968		0.803981	0.855304	0.61251
Ro/SS-A(60Kda)	0.00666426	0.00678153	0.0058268	0.00546323	0.00556048	0.00541101	0.00567928	2.84711	6.32436	3.46176	6.13581		0.0913912	0.0136663	0.0136591
SAE1/SAE2	0.006771	0.00798052	0.00694139	0.00720316	0.00257868	0.00673798	0.00737541	2.14644	8.15434	0.00807855	8.95577		0.359738	0.117619	0.117556
Scl-70	0.0637864	0.0652276	0.0286333	0.0197944	0.0238075	0.028116	0.0205949	0.0340988	0.0172397	10.3317	11.1975		0.129482	0.183811	0.182053
Sm	19.3449	18.0694	15.9696	0.0560498	16.2342	0.0528188	17.6392	13.2762	15.5692	15.5749	16.9768		0.151814	0.118968	0.255547
Sm/RNP	16.3045	14.8732	0.0436847	0.025859	13.0916	0.030701	14.571	0.0623258	0.0559948	14.0049	14.4934		0.623253	0.647786	0.970002
SmD	13.3031	12.3207	0.0174236	0.0139281	0.021284	0.0143048	10.0179	8.00735	0.0198381	12.0382	12.7444		0.302246	0.950312	0.190792
SmD1	18.2391	15.5167	15.5109	0.0281146	15.8759	0.022328	15.086	12.6838	13.0034	12.2674	15.9991		0.146227	0.0687195	0.290698
SP100	0.00484364	0.00517	0.0039682	0.00450906	0.00771746	0.00428325	3.92389	0.00435709	8.13979	2.78799	9.76102		0.390647	0.108001	0.165168
SRP54	0.0450263	10.9991	10.2899	0.0169227	0.0363538	0.0181014	0.035196	0.0282664	0.0311406	6.82277	12.0779		0.183252	0.630774	0.205294
ß2-Glycoprotein 1	5.25227	0.0116865	6.94151	0.00905234	6.6045	0.00926499	9.41323	7.3206	7.37555	7.94871	7.65956		0.985735	0.234295	0.230809
ssDNA	7.93564	15.5219	5.64854	10.3316	14.2409	9.80906	12.7583	11.3883	12.846	10.4241	15.0779		0.565557	0.46202	0.670472
T1F1-gamma	0.143802	0.137347	0.0645288	0.0427499	0.0656307	0.0570958	0.0634859	0.043973	0.0553799	0.0756892	0.0517512		0.145105	0.139979	0.951379
Thyroglobulin	5.44729	0.000698095	5.66851	2.37332	4.8602	0.000415917	5.73155	1.28865	5.89301	1.29036	6.66196		0.847782	0.975081	0.789608
TNF-alpha	12.0992	8.09928	2.99229	0.00829947	0.0159352	0.00656948	9.08342	0.00786478	11.1527	0.010046	12.0828		0.184993	0.672128	0.420896
TPO	0.0495425	0.0437588	0.0252939	0.0291372	11.171	0.029247	11.7758	9.72664	0.0244724	6.1678	0.0276887		0.182489	0.19849	0.682233
tTG	0.00892713	0.0112561	0.00952394	0.0103297	0.00997438	0.00998059	6.7277	8.68927	10.4697	7.90726	10.4364		0.390955	0.000699186	0.0139327
U1-snRNP68/70kDa	3.23947	4.44024	2.6066	1.99176	3.42808	3.36177	5.16234	4.59383	8.37831	6.29013	9.22541		0.948527	0.0309827	0.0314987
U1-snRNP-A	18.3075	18.1904	15.0022	14.4926	0.0345172	14.1454	15.8703	14.6776	0.0334669	16.3242	12.4501		0.204577	0.187827	0.961438
U1-snRNP-C	15.5042	14.7685	13.217	14.2059	14.5513	14.9214	15.5094	13.4248	13.1811	14.7885	14.3721		0.711045	0.52162	0.124849
U-snRNP-B/B'	17.5205	16.9585	16.705	13.4415	16.3703	13.7065	16.5463	0.0358782	11.353	14.4987	15.8094		0.087928	0.161206	0.293076
Vimentin	13.9494	15.8203	13.6313	0.0405465	14.3354	0.0716803	15.2584	0.0884953	0.0449019	14.2522	16.3903		0.196755	0.223558	0.966683
Vitronectin	20.5835	0.0526974	0.0546022	0.0484524	0.0700091	0.0569719	0.0907392	0.0593137	0.0549036	0.0786458	15.1279		0.423376	0.719316	0.391251
H&MIgControl1	20.3574	20.4055	17.4854	18.0204	17.4558	19.6456	19.2362	20.0103	18.3423	20.4384	18.5956
H&MIgControl2	17.2012	17.8845	14.6703	14.8476	15.8465	15.9881	15.6401	16.9035	16.2593	15.5	15.7578		5	23	13	p<0.05	Count
H&MIgControl3	13.9076	14.6648	13.1822	13.1006	13.0823	13.8672	13.7192	14.6746	14.0154	14.0645	13.6394
HIgControl1	17.4364	17.4143	16.088	15.6672	16.5019	16.2668	16.6851	17.4888	16.8394	15.6129	17.2638
HIgControl2	14.6164	14.8561	14.0165	13.6835	14.3746	13.6591	14.1484	15.9018	15.3739	14.3641	14.2899
HIgControl3	11.969	12.2695	11.7223	11.2334	11.6856	10.7449	12.0196	12.8318	12.9611	11.8362	11.56
MIgControl1	20.8157	21.0697	19.3832	18.4744	18.997	19.2773	18.7921	20.469	18.9054	18.901	18.318
MIgControl2	18.0814	18.9507	16.5737	17.9035	16.037	17.7444	16.034	18.5901	16.7688	17.5032	15.9121
