## Supplementary Data 2 for "Distributed Clonal Deletion Prevents Autoimmune Disease Progression"

### Sheet: NSI
		Controls			Aicda-Cre				Mb1-Cre
ID	1	2	3	4	5	6	7	8	9	10	11
Aggrecan	5.33333	6	4.66667	9	7.66667	9.66667	7.66667	11.3333	11.3333	7.33333	9.66667
AGTR1	0.001	0.001	0.001	0.001	0.001	0.333	0.001	0.999667	0.001	0.001	0.001
BCOADC-E2	1.66667	10.6667	0.001	15.3333	33	20.3333	35.6667	17	46.3333	19.6667	41.6667
BPI	5	9.33333	0.001	9	23.6667	9.66667	23	16.3333	28.3333	13.6667	23.3333
Cardiolipin	3.33333	12.3333	1.33333	10	37	6.66667	23	11.3333	35.6667	343.667	267.333
CENP-A	0.001	39.6667	0.001	68.6667	142	38	155	37.3333	224.667	104.667	207.667
CENP-B	0.001	6.33333	0.001	7.66667	19.6667	15.3333	37	30.3333	66.3333	17.3333	43
CollagenIII	0.001	7.66667	0.001	7	9	15.3333	0.001	10.3333	72.3333	29	99
CollagenV	98	112	28.3333	104.667	123.333	78.6667	228.667	76.6667	266.333	120	301
ComplementC1q	0.001	1436	0.001	1188.33	976	825.333	1526.33	889.667	1789.33	1116.33	1658
ComplementC3	29.3333	2.66667	0.001	15	45	20	80.6667	30.6667	114.667	29	92
ComplementC4	104.333	44.3333	0.001	32.3333	61.3333	10.3333	90.6667	29.6667	98.6667	46.3333	95.6667
Cytochromec	8	50	0.001	3.66667	5.33333	12	9.66667	12.6667	17.3333	14.6667	6.33333
DFS70	2.33333	15.3333	0.001	13	25	11	36	6.66667	45.3333	13	36.3333
dsDNA	3.66667	46	3.66667	12.6667	36.6667	13.3333	44.6667	34.6667	56.3333	13	148.667
Elastin	11	9	7.66667	12.6667	16	11.3333	15.6667	15.3333	32.3333	9	41.6667
FibrinogenIV	883.667	1070.67	0.001	1015.67	1140	182	1326.67	218	1894	426.667	1851
FibrinogenTypeI-S	23.3333	311.333	0.001	419	470.667	251	436.333	128	390	220.667	200.667
GAD65	12.6667	39.6667	4.33333	55.3333	71.3333	51	69.6667	69.6667	153	64	180.333
GBM	0.001	525	0.001	465.667	743.333	457	859	457	1203.33	503.667	953
GenomicDNA	4.66667	241	1.33333	16.6667	84	16.3333	43	39	62.3333	14.3333	296.667
Gliadin	14.3333	20.3333	10.3333	26.3333	34.3333	20	26.3333	23.6667	56.3333	24.6667	75.6667
GP2	5.66667	12.3333	6	21.6667	24.6667	23	33.3333	37.3333	81	23	104.667
GP210	0.001	1134.33	0.001	849	951	757	1039.67	231.333	1011.67	892	1005.67
Histone	0.001	1605	0.001	603.333	1580	518.667	4887.67	0.001	7207.33	0.001	602.333
HSPG	0.001	59.3333	0.001	75.3333	34.6667	134.333	31	162	159	80.6667	105.667
Human-CD40	0.001	0.001	0.001	0.333333	0.001	0.333333	0.001	0.001	0.666333	0.001	2.66633
IA-2	6	27.3333	11	36.6667	36.6667	42.3333	24.3333	47.3333	65	44	87
IF	0.333333	5.66667	0.001	10.6667	14.3333	12	10.3333	14.6667	30.6667	32.3333	26.6667
Insulin	0.333333	0.001	0.001	1	0.001	2.33333	0.001	1	0.666667	0.001	1.33333
Jo-1	5.66667	12.6667	2.33333	26	38.3333	24.6667	29	33.6667	77.6667	34.3333	59
KS	0.333333	8.66667	0.001	15.6667	34.6667	14.3333	26	22.3333	44	21	48
KU(P70/P80)	0.001	4	0.001	18	31.3333	18.3333	27	19.6667	51.6667	19.6667	41
La/SS-B	0	12.6667	0.001	12.6667	32.3333	18	24.6667	24.3333	67	16.3333	66
Laminin	0.001	10.3333	0.001	37.3333	10.6667	37.3333	21.6667	42.3333	44	14	23.6667
LC1	17	21.6667	0.001	41.3333	42.6667	37	44.3333	42	114	41.6667	124.333
LKM 1	9	18.6667	0.001	18.6667	25.6667	12.6667	23.3333	17.3333	66	35	65
M2	1	7.66667	31	25.6667	48.3333	27.3333	53.6667	25.6667	80	3	128
MBP	0.001	1132.67	0.001	194	1358	918	1632.33	460	2762	891	1226.33
MDA5	0.001	0.001	0.001	18.3333	29.3333	9.33333	43.6667	21.6667	87	11	200
Mi-2	0.001	6	0.001	4.33333	6.33333	2	6.66667	5	63.3333	6	53.3333
MPO	0.001	1179	0.001	760.667	1115	374.333	1150	394.667	1771.67	470.333	1006
Myosin	0.001	0.001	46.6667	25	29.3333	4	36.6667	16	107.667	23.6667	189.333
Nucleolin	0.001	325	0.001	510	2312	690.333	2115.33	196.667	3871.67	0.001	2324.67
Nucleosome	0.001	116	0.001	0.001	772.667	1720.67	673.333	0.001	1862	0.001	791.333
Nup62	0.001	0.001	5	4.33333	17.6667	7	10.6667	0.001	20.3333	0.001	0.001
NXP2	10.3333	23.6667	1.33333	15.6667	24.6667	14	25	16.6667	56	17	60.6667
OGDC-E2	0.001	0.001	0.001	0.001	17.6667	3.33333	18.6667	0.001	46.3333	0.001	33
P0	2	3	0.001	1	2.66667	0.666667	2.33333	2	4.66667	3	6.33333
PCNA	8.33333	17.3333	4	13.6667	23	14.6667	17	21.3333	47.3333	16.6667	47
PDC-E2	3	4.33333	0.666667	13	20	12.6667	14.6667	23.3333	36.3333	11.6667	41.3333
PL-7	0.001	66.3333	0.001	23.3333	10.3333	5	27.3333	32.6667	118.333	17.6667	118.333
PL-12	1.66667	7	0.001	16.6667	25	22.3333	20.6667	25.3333	40	21	42
PM/Scl-75	0.001	5	11.3333	18.3333	24	17.3333	13.6667	8.33333	43	6.66667	40.3333
PM/Scl-100	0.001	67	0.001	101.333	235.667	110.667	200	39.3333	312	63.3333	265.667
PR3	0.001	3	0.001	0.001	5	0.001	1.33333	0	7.33333	0.001	11.3333
Proteoglycan	0.666667	2	0.333333	1.33333	0	1.33333	1	1	5	15	7
Ro/SS-A(52kDa)	7.33333	12.3333	0.001	20.6667	38	15	41	7	60.3333	17	43.6667
Ro/SS-A(60Kda)	0.001	3	0.001	1	8	3	8	5.33333	10.3333	3	14
SAE1/SAE2	0.001	0.001	0.001	0.001	3	0.001	6.33333	6.66667	34.3333	0.001	40.6667
Scl-70	0.001	6.33333	0.001	25.6667	108.333	41	227.667	38.3333	296	78.3333	213.333
Sm	0.001	495.667	0.001	118.333	516.667	235.667	398	96.6667	516.667	138	799.667
Sm/RNP	0.001	209.667	0.001	156.333	288.667	174.333	320	109	377	146.667	475.333
SmD	6.33333	22.3333	0.001	28.6667	19	23.3333	49	27.3333	59	34	72.3333
SmD1	18.6667	198.333	0.001	60.3333	194.333	50	261.333	72.6667	387.333	86	311.667
SP100	0.001	0.001	1	0.001	3	0.001	11	0.001	31	0.001	33.6667
SRP54	0.001	1.33333	0.001	67.6667	73.6667	71.6667	109	6.33333	150	51.3333	146.333
ß2-Glycoprotein 1	11.6667	16.6667	2.66667	25.3333	53.6667	33.6667	59	38.3333	59	20	32.3333
ssDNA	31.3333	750	27	127.667	344.333	103	337	180.333	319.667	144.667	1191.67
T1F1-gamma	0.001	242	0.001	0.001	328	0.001	413.667	0.001	451.667	0.001	238.333
Thyroglobulin	5.33333	2.33333	8	3.33333	12.6667	0.001	12	0.001	15.3333	0.001	15.3333
TNF-alpha	84.6667	50.3333	24.3333	7	162.333	0.001	109.333	0.001	161.667	0.001	165.667
TPO	0.001	21.6667	0.001	46	93.6667	72.6667	86	42	124.333	33.3333	93.3333
tTG	5	16	8.33333	37	50.3333	24.3333	32	42.3333	100.333	23	82.3333
U1-snRNP68/70kDa	4.66667	39	0.001	9.66667	0.001	7.33333	0.001	9	6	22	15
U1-snRNP-A	61	142	0.001	305	153.667	252.667	125.333	154.667	148.333	159	59
U1-snRNP-C	111.667	115.333	3	47.3333	208.667	104.333	257	55.6667	307	82.3333	275.667
U-snRNP-B/B'	142.333	472.333	0.001	161.667	411.667	196.667	518.333	28	504.667	138.333	457.333
Vimentin	0.001	345.333	0.001	232.667	569	284.667	483.333	114.667	532.667	397	449
Vitronectin	179.667	201	0.001	0.001	0.001	0.001	10	0.001	195.333	19.6667	125.333
H&MIgControl1	56369	62610.5	51367	55637.5	48612.5	56658.5	48785	58937	47351	58650.5	48129.5
H&MIgControl2	34495	37826	27679.5	31771.5	27007.5	33015	27439	34554.5	26952.5	31682.5	27162.5
H&MIgControl3	17232.5	19974	14827	16703	14048.5	17242.5	13596	17714.5	11760.5	16306	12906.5
HIgControl1	13624.5	14782	11566.5	12936	11541	13436	11991.5	13742	12293.5	14049	12076.5
HIgControl2	8005.5	11035.5	7882.5	9680	7611	9228	7756.5	9388	8096.5	9119.5	8497
HIgControl3	5591	7229.5	4757	6227	4714	6243.5	4796	6090	4903	5702.5	4956
MIgControl1	65433	65397	62162.5	65424.5	64948.5	65418.5	63773.5	65404.5	62031.5	65423	65004.5
MIgControl2	45982.5	56170.5	35172	48567	38759.5	45303	39152.5	49765.5	43059	42884	40582

### Sheet: NSI_nor
		Controls			Aicda-Cre				Mb1-Cre
ID	1	2	3	4	5	6	7	8	9	10	11		AID vs Mb1
Aggrecan	5.26426	5.18649	5.17996	8.38387	8.63116	8.9848	8.39274	10.4212	12.0393	6.82467	10.1736		0.3319
AGTR1	0.001	0.001	0.001	0.001	0.001	0.309511	0.001	0.919216	0.001	0.001	0.001		0.566118
BCOADC-E2	1.64508	9.22042	0.00110999	14.2836	37.1515	18.8991	39.0445	15.6319	49.2193	18.3025	43.8519		0.695358
BPI	4.93524	8.06787	0.00110999	8.38387	26.644	8.9848	25.1782	15.0189	30.0981	12.7187	24.5571		0.627138
Cardiolipin	3.29016	10.6611	1.47999	9.31541	41.6547	6.19642	25.1782	10.4212	37.8882	319.829	281.354		0.175691
CENP-A	0.000987048	34.2885	0.00110999	63.9658	159.864	35.3196	169.679	34.3288	238.661	97.4067	218.558		0.528681
CENP-B	0.000987048	5.47463	0.00110999	7.14181	22.1408	14.2518	40.5041	27.8922	70.4651	16.131	45.2552		0.229612
CollagenIII	0.000987048	6.62718	0.00110999	6.52079	10.1322	14.2518	0.0010947	9.50173	76.8388	26.9885	104.192		0.121887
CollagenV	96.7307	96.8145	31.4497	97.5013	138.849	73.1177	250.322	70.4967	282.923	111.676	316.786		0.478927
ComplementC1q	0.000987048	1241.3	0.00110999	1106.98	1098.78	767.116	1670.88	818.068	1900.79	1038.9	1744.96		0.534453
ComplementC3	28.9534	2.30511	0.00110999	13.9731	50.6612	18.5892	88.3062	28.1987	121.809	26.9885	96.8251		0.424746
ComplementC4	102.982	38.3224	0.00110999	30.1198	69.0493	9.60444	99.2532	27.2792	104.812	43.1195	100.684		0.568503
Cytochromec	7.89638	43.2207	0.00110999	3.41565	6.00429	11.1535	10.5821	11.6473	18.413	13.6493	6.66549		0.17095
DFS70	2.30311	13.2544	0.00110999	12.11	28.1451	10.2241	39.4094	6.13015	48.157	12.0983	38.2389		0.775312
dsDNA	3.61918	39.7631	4.06997	11.7995	41.2795	12.3928	48.8968	31.8768	59.8422	12.0983	156.464		0.34373
Elastin	10.8575	7.77973	8.50993	11.7995	18.0129	10.5339	17.1504	14.0993	34.3473	8.37574	43.8519		0.289227
FibrinogenIV	872.221	925.5	0.00110999	946.135	1283.42	169.162	1452.31	200.456	2011.97	397.072	1948.08		0.767294
FibrinogenTypeI-S	23.0311	269.121	0.00110999	390.316	529.878	233.295	477.656	117.699	414.292	205.361	211.191		0.107766
GAD65	12.5026	34.2885	4.80996	51.5453	80.3073	47.4026	76.2644	64.06	162.53	59.5608	189.791		0.198619
GBM	0.000987048	453.818	0.00110999	433.788	836.847	424.764	940.351	420.222	1278.29	468.731	1002.98		0.613119
GenomicDNA	4.60622	208.324	1.47999	15.5257	94.5675	15.1812	47.0723	35.8614	66.2159	13.3391	312.226		0.43174
Gliadin	14.1477	17.5764	11.4699	24.5306	38.6526	18.5892	28.8272	21.762	59.8422	22.9557	79.6351		0.292223
GP2	5.59327	10.6611	6.65994	20.1834	27.7698	21.3776	36.4902	34.3288	86.0453	21.4047	110.156		0.180305
GP210	0.000987048	980.535	0.00110999	790.878	1070.64	703.603	1138.13	212.716	1074.68	830.129	1058.41		0.590024
Histone	0.000987048	1387.39	0.00110999	562.03	1778.77	482.081	5350.55	0.000919522	7656.26	0.000930637	633.924		0.989878
HSPG	0.000987048	51.2886	0.00110999	70.1761	39.0279	124.858	33.9358	148.963	168.904	75.0714	111.209		0.0919086
Human-CD40	0.001	0.000864415	0.001	0.310514	0.001	0.309821	0.001	0.001	0.707837	0.001	2.80617		0.356595
IA-2	5.92229	23.6273	12.2099	34.1565	41.2795	39.3472	26.6378	43.524	69.0487	40.948	91.5628		0.115161
IF	0.329016	4.89835	0.00110999	9.93644	16.1365	11.1535	11.3119	13.4863	32.5768	30.0906	28.0652		0.0419955
Insulin	0.329016	0.001	0.001	0.931541	0.001	2.16875	0.001	0.919522	0.708192	0.001	1.40326		0.97746
Jo-1	5.59327	10.9493	2.58998	24.2201	43.1558	22.9267	31.7464	30.9572	82.5043	31.9519	62.0943		0.188023
KS	0.329016	7.4916	0.00110999	14.5941	39.0279	13.3223	28.4623	20.536	46.7406	19.5434	50.5174		0.351347
KU(P70/P80)	0.000987048	3.45766	0.00110999	16.7677	35.2752	17.0401	29.557	18.0839	54.8848	18.3025	43.1503		0.43022
La/SS-B	0	10.9493	0.00110999	11.7995	36.401	16.7303	27.0027	22.375	71.1733	15.2004	69.4615		0.250657
Laminin	0.000987048	8.93229	0.00110999	34.7775	12.0086	34.6999	23.7186	38.9264	46.7406	13.0289	24.9079		0.637879
LC1	16.7798	18.729	0.00110999	38.5037	48.0343	34.3901	48.5319	38.6199	121.101	38.7766	130.854		0.21187
LKM 1	8.88343	16.1357	0.00110999	17.3888	28.8956	11.7732	25.5431	15.9384	70.111	32.5723	68.409		0.148302
M2	0.987048	6.62718	34.4097	23.9095	54.4139	25.4053	58.7492	23.6011	84.983	2.79191	134.713		0.546043
MBP	0.000987048	979.094	0.00110999	180.719	1528.84	853.246	1786.92	422.98	2934.04	829.198	1290.65		0.685929
MDA5	0.000987048	0.000864415	0.00110999	17.0782	33.0236	8.67498	47.8021	19.923	92.419	10.237	210.489		0.309604
Mi-2	0.000987048	5.18649	0.00110999	4.03668	7.13009	1.85892	7.29803	4.59761	67.2782	5.58382	56.1305		0.184546
MPO	0.000987048	1019.15	0.00110999	708.592	1255.27	347.929	1258.91	362.905	1882.02	437.71	1058.76		0.922346
Myosin	0.000987048	0.000864415	51.7996	23.2885	33.0236	3.71785	40.1392	14.7124	114.373	22.0251	199.263		0.24747
Nucleolin	0.000987048	280.935	0.00110999	475.086	2602.86	641.639	2315.67	180.839	4112.82	0.000930637	2446.59		0.882195
Nucleosome	0.000987048	100.272	0.00110999	0.000931541	869.871	1599.29	737.101	0.000919522	1977.98	0.000930637	832.836		0.868982
Nup62	0.000987048	0.000864415	5.54995	4.03668	19.8892	6.50624	11.6769	0.000919522	21.5998	0.000930637	0.00105245		0.460908
NXP2	10.1995	20.4578	1.47999	14.5941	27.7698	13.0125	27.3676	15.3254	59.4881	15.8208	63.8484		0.275516
OGDC-E2	0.000987048	0.000864415	0.00110999	0.000931541	19.8892	3.09821	20.4345	0.000919522	49.2193	0.000930637	34.7307		0.496665
P0	1.9741	2.59324	0.00110999	0.931541	3.00214	0.619642	2.55431	1.83904	4.95734	2.79191	6.66549		0.12796
PCNA	8.2254	14.9832	4.43996	12.7311	25.8935	13.6321	18.61	19.6165	50.2816	15.5106	49.465		0.186728
PDC-E2	2.96114	3.7458	0.739994	12.11	22.5161	11.7732	16.0557	21.4555	38.5964	10.8574	43.5011		0.185458
PL-7	0.000987048	57.3395	0.00110999	21.736	11.6333	4.64731	29.9219	30.0377	125.704	16.4413	124.54		0.147125
PL-12	1.64508	6.0509	0.00110999	15.5257	28.1451	20.758	22.6239	23.2946	42.4915	19.5434	44.2028		0.198935
PM/Scl-75	0.000987048	4.32207	12.5799	17.0782	27.0193	16.1107	14.961	7.66268	45.6784	6.20425	42.4487		0.583573
PM/Scl-100	0.000987048	57.9158	0.00110999	94.3961	265.314	102.861	218.941	36.1679	331.434	58.9404	279.6		0.946178
PR3	0.000987048	2.59324	0.00110999	0.000931541	5.62902	0.000929462	1.45961	0	7.79011	0.000930637	11.9277		0.384812
Proteoglycan	0.658032	1.72883	0.369997	1.24205	0	1.23928	1.0947	0.919522	5.31144	13.9596	7.36713		0.11344
Ro/SS-A(52kDa)	7.23835	10.6611	0.00110999	19.2518	42.7805	13.9419	44.8829	6.43665	64.0913	15.8208	45.9568		0.861157
Ro/SS-A(60Kda)	0.000987048	2.59324	0.00110999	0.931541	9.00643	2.78839	8.75764	4.90412	10.977	2.79191	14.7343		0.421175
SAE1/SAE2	0.000987048	0.000864415	0.00110999	0.000931541	3.37741	0.000929462	6.93313	6.13015	36.4719	0.000930637	42.7995		0.177436
Scl-70	0.000987048	5.47463	0.00110999	23.9095	121.962	38.108	249.228	35.2483	314.437	72.8999	224.522		0.545781
Sm	0.000987048	428.462	0.00110999	110.232	581.665	219.043	435.692	88.8871	548.848	128.428	841.606		0.767385
Sm/RNP	0.000987048	181.239	0.00110999	145.631	324.982	162.036	350.306	100.228	400.482	136.493	500.263		0.744943
SmD	6.2513	19.3053	0.00110999	26.7042	21.3903	21.6875	53.6405	25.1336	62.675	31.6417	76.127		0.266466
SmD1	18.4249	171.442	0.00110999	56.203	218.781	46.4731	286.083	66.8186	411.459	80.0348	328.012		0.537282
SP100	0.000987048	0.000864415	1.10999	0.000931541	3.37741	0.000929462	12.0418	0.000919522	32.9309	0.000930637	35.4324		0.276619
SRP54	0.000987048	1.15255	0.00110999	63.0343	82.9342	66.6115	119.323	5.82364	159.343	47.7727	154.008		0.840502
ß2-Glycoprotein 1	11.5156	14.4069	2.95998	23.599	60.4181	31.2919	64.5876	35.2483	62.675	18.6127	34.0291		0.613699
ssDNA	30.9275	648.311	29.9697	118.927	387.652	95.7346	368.916	165.82	339.578	134.632	1254.17		0.455276
T1F1-gamma	0.000987048	209.188	0.00110999	0.000931541	369.264	0.000929462	452.843	0.000919522	479.8	0.000930637	250.833		0.895171
Thyroglobulin	5.26426	2.01697	8.87993	3.10514	14.2602	0.000929462	13.1365	0.000919522	16.2884	0.000930637	16.1375		0.937678
TNF-alpha	83.5701	43.5089	27.0098	6.52079	182.755	0.000929462	119.688	0.000919522	171.736	0.000930637	174.355		0.894385
TPO	0.000987048	18.729	0.00110999	42.8509	105.45	67.5409	94.1446	38.6199	132.078	31.0212	98.2283		0.93221
tTG	4.93524	13.8306	9.24992	34.467	56.6655	22.6169	35.0306	38.9264	106.583	21.4047	86.6514		0.287559
U1-snRNP68/70kDa	4.60622	33.7122	0.00110999	9.0049	0.0011258	6.81606	0.0010947	8.2757	6.37372	20.474	15.7867		0.0771745
U1-snRNP-A	60.2099	122.747	0.00110999	284.12	172.999	234.844	137.203	142.219	157.573	147.971	62.0943		0.0953314
U1-snRNP-C	110.22	99.6958	3.32997	44.0929	234.918	96.9739	281.339	51.1867	326.122	76.6225	290.124		0.819042
U-snRNP-B/B'	140.49	408.292	0.00110999	150.599	463.456	182.794	567.422	25.7466	536.101	128.738	481.319		0.778871
Vimentin	0.000987048	298.511	0.00110999	216.739	640.582	264.587	529.107	105.439	565.845	369.463	472.548		0.8174
Vitronectin	177.34	173.747	0.00110999	0.000931541	0.0011258	0.000929462	10.947	0.000919522	207.5	18.3025	131.907		0.174869
H&MIgControl1	55638.9	54121.4	57016.9	51828.6	54728.1	52661.9	53405.2	54193.9	50300.4	54582.4	50653.7
H&MIgControl2	34048.2	32697.4	30724	29596.5	30405.1	30686.2	30037.6	31773.6	28631.3	29484.9	28587.1
H&MIgControl3	17009.3	17265.8	16457.8	15559.5	15815.9	16026.3	14883.6	16288.9	12493	15175	13583.4
HIgControl1	13448	12777.8	12838.7	12050.4	12992.9	12488.3	13127.2	12636.1	13059.2	13074.5	12709.9
HIgControl2	7901.81	9539.25	8749.5	9017.32	8568.49	8577.08	8491.08	8632.47	8600.81	8486.95	8942.64
HIgControl3	5518.59	6249.29	5280.23	5800.71	5307.04	5803.1	5250.2	5599.89	5208.39	5306.96	5215.92
MIgControl1	64585.5	56530.1	68999.8	60945.6	73119.3	60804	69813.2	60140.9	65895.3	60885.1	68413.8
MIgControl2	45386.9	48554.6	39040.6	45242.1	43635.6	42107.4	42860.4	45760.5	45741	39909.5	42710.4
SUM	57560.1	65592.2	57295.6	59741.4	73496.4	61367	76643.2	58951.8	84148.4	61625.4	72676.2		0.837538

### Sheet: SNR
		Controls			Aicda-Cre				Mb1-Cre
ID	1	2	3	4	5	6	7	8	9	10	11	%SNR>3
Aggrecan	0.667	0.666667	0.667	1.148	1.037	1.13333	0.805	1.26067	1.407	0.9	1.1	0
AGTR1	0.001	0.001	0.001	0.001	0	0.0666667	0	0.0696667	0.00933333	0.001	0.001	6.66667
BCOADC-E2	5.296	15.3913	4.16167	6.88867	8.77767	6.863	8.61867	5.75767	10.4073	4.82967	8.96667	100
BPI	5.889	5.212	5.037	6.185	8.22233	5.86667	7.963	6.36667	9.79167	6.69633	7.13333	100
Cardiolipin	1.22233	1.90933	1.074	2.07367	5.66667	1.5	3.79633	2.06667	7.85167	44.2333	37.606	60
CENP-A	10.3333	13.5757	6.185	18.2777	27.0407	14.6333	21.109	14.4667	35.4613	22.6297	23.6883	100
CENP-B	3.51867	3.86367	3.111	4.70367	6	5.25567	7.926	6.56667	11.648	5.852	8.38133	100
CollagenIII	3.889	5.053	3.25367	5.2	5.889	5.93333	3.6	5.169	13.3037	7.56667	15.526	100
CollagenV	21.5187	16.361	13.926	19.9313	24.3333	18.5813	35.0333	16.815	38.189	21.6	36.909	100
ComplementC1q	150.785	120.801	81.2443	209.327	297.061	302.297	223.073	323.083	341.211	293.946	229.487	100
ComplementC3	16.8887	12.27	12	14.226	18.189	14.4333	21.137	15.0453	25.889	15.2	7.262	100
ComplementC4	26.027	17.6263	12.148	19.0223	19.7593	19.0333	25.152	19.4333	28.5553	22.4813	25.8073	100
Cytochromec	5.33333	7.39633	2.96333	5.18533	5	6.326	5.963	5.66667	6.801	6.04067	5.20767	93.3333
DFS70	4.741	5.091	4.148	5.815	7.59267	5.16667	8	4.9	9.111	5.77767	8.14067	100
dsDNA	0.461	3.891	0.398667	1.4	4.34067	1.36667	3.40233	3.238	6.30767	1.45933	15.0667	66.6667
Elastin	1.6	1.192	1.40733	1.79633	2.31467	1.66667	2.06667	2.03333	4.18533	1.43333	5.362	26.6667
FibrinogenIV	273.286	150.313	198.515	147.628	265.795	283.88	302.692	322.381	387.01	239.909	371.252	100
FibrinogenTypeI-S	53.5407	68.4443	41.7593	88.4577	101.725	88.6	100.648	71.9647	98.5517	85.4667	76.939	100
GAD65	13.0837	13.9497	12.1247	17.003	19.7593	16.8	18.8	18.0483	27.5667	18.3333	27.0623	100
GBM	14.1667	64.2047	7.774	40.8283	86.734	64.191	94.6377	75.2653	99.3393	74.531	100.214	100
GenomicDNA	0.926	20.421	0.518667	2.359	9.95567	2.10367	5.11467	4.56667	6.963	1.501	27.573	66.6667
Gliadin	3.56467	3.806	3.48167	5.01833	6.14833	4.25567	5.222	4.53333	7.792	4.91833	10.374	100
GP2	2.96267	3.12433	3.03733	4.667	5.14833	4.3	5.789	5.76667	11.5187	4.4	13.0333	93.3333
GP210	66.509	141.551	38.5923	140.77	158.69	135.188	155.188	63.639	110.465	141.565	133.755	100
Histone	267.716	258.922	190.156	287.243	357.312	444.929	582.784	413.418	531.264	415.702	436.176	100
HSPG	37.8	38.7577	29.3893	42.239	43.411	52.1667	41.7443	53.4637	37.2693	20.3523	49.474	100
Human-CD40	0.037	0.0606667	0.037	0.074	0.001	0.0666667	0.026	0.0333333	0.137	0	0.266667	0
IA-2	5.75467	7.16667	6.111	9.00033	9	9.396	7.66667	9.2	11.2827	9.23333	13.9333	100
IF	4.66667	3.928	4.62967	5.663	6.33333	5.56667	5.763	5.73333	8.111	7.95933	7.66667	100
Insulin	0.074	0.001	0	0.185	0.0406667	0.288667	0.037	0.133333	0.111	0.037	0.185	0
Jo-1	7.148	6.192	6.32967	9.15533	10.7037	8.23333	9.88867	9.1	16.699	7.27467	12.2703	100
KS	5.25933	5.26967	5.18533	7.037	9.222	6.2	8.115	7.23333	10.274	7.5	9.96667	100
KU(P70/P80)	6.82967	6.58367	7.06067	8.83333	8.59267	8.76667	8.032	9.07867	10.848	8.853	10.15	100
La/SS-B	9.12733	8.17633	9.41833	10.1853	6.368	11.103	5.53467	11.3913	9.19467	10.6747	11.4743	100
Laminin	9.32233	10.591	8.67767	14.5037	11.8667	14.1333	9.38	15.0667	14.892	11.9	12.7333	100
LC1	8.40733	7.67	6.55567	11.111	11.5553	10.211	9.55567	10.3	20.222	10.5667	18.7333	100
LKM 1	6.03333	6.303	5.51867	7.29633	8.02233	6.5	7.46667	6.485	12.2357	8.73333	11.0277	100
M2	8.56267	6.74	12.4927	13.2593	12.2687	6.68033	11.9303	12.7667	17.8057	2.914	13.9473	86.6667
MBP	150.834	99.2807	82.0147	91.154	63.9843	62.1493	61.2807	65.9927	95.4387	85.9707	118.194	100
MDA5	11.0607	9.09533	14.3973	16.9927	12.561	11.4243	9.73267	15.8757	21.3333	13.3407	31.8303	100
Mi-2	2.45533	3.19	2.80767	3.761	2.397	3.21167	2.405	3.82433	8.65233	4.07867	6.748	73.3333
MPO	66.4903	121.415	27.111	164.79	191.891	145.87	166.779	133.162	203.909	136.987	158.714	100
Myosin	10.717	9.73933	16.4667	5.88833	13.3967	10.6663	13.5357	13.5273	23.163	5.10833	26.3497	100
Nucleolin	68.7597	228.375	30.9167	214.063	257.867	172.485	211.201	210.888	330.168	182.088	286.957	100
Nucleosome	132.045	179.164	110.75	130.817	205.739	183.734	137.509	162.784	312.806	163.34	178.286	100
Nup62	10.6277	7.34833	13.1	8.72933	11.599	6.90533	8.70633	6.40167	10.9587	7.82967	8.16567	100
NXP2	6.92567	6.96267	5.926	6.74867	8.05933	5.26	7.612	6.36833	11.3537	4.39333	11.0273	100
OGDC-E2	8.97667	7.788	7.148	5.32867	12.1107	10.4813	11.6407	8.73333	15.8703	6.91333	13.5853	100
P0	1.07767	0.969667	0.663	0.9	0.933333	0.833333	1.037	0.9	1.37	0.874	1.37033	6.66667
PCNA	2.3	2.80233	2.437	3.51867	4.55567	3.48533	3.60367	3.96367	7.62033	3.563	7.026	80
PDC-E2	4.037	3.54267	3.815	4.28967	5.526	3.75533	5.01867	5.41833	8.29633	4.74433	8.33333	100
PL-7	15.5557	20.364	11.7763	17.8203	18.1703	17.726	20.2927	18.3757	30.7667	18.4	28.2453	100
PL-12	5.963	5.27267	5.66667	7.44467	8.37067	7.23333	3.33867	7.66667	10.4813	7.774	9.46667	100
PM/Scl-75	6.07033	6.03567	9.68	8.23633	9.22967	7.44433	8.02967	7.10567	12.384	7.17133	11.248	100
PM/Scl-100	23.6223	21.8507	14.515	35.1577	51.7667	24.1963	46.3547	26.6057	64.7037	31.1183	50.4833	100
PR3	1.111	1.22133	0.755667	1.148	1.704	1.04067	1.24433	1.06667	1.47767	1	2.35533	0
Proteoglycan	0.393333	0.424333	0.333	0.481333	0.359	0.518333	0.362667	0.4	0.926	0.729333	1.06667	0
Ro/SS-A(52kDa)	6.14833	4.67267	4.59267	7.70367	8.88533	6.43333	9.611	6.02733	10.5337	7.08867	9.374	100
Ro/SS-A(60Kda)	2.69633	2.803	2.44433	3.111	3.889	3.333	3.43333	3.26667	4.37033	2.9	4.30367	73.3333
SAE1/SAE2	4.185	3.29767	4.074	4.90733	5.18533	4.71033	5.81133	5.46667	9.29633	3.13233	9.22233	100
Scl-70	11.212	12.3123	9.19267	18.7333	28.463	20.074	40.448	17.9903	50.4073	25.426	33.1477	100
Sm	39.352	54.167	11.5887	38.8387	61.689	47.9467	62.7417	39.4973	73.033	45.3863	80.6027	100
Sm/RNP	14.733	35.273	6.10067	36.6667	51.3303	38.5787	51.6167	30.4453	66.5557	38.8	63.7207	100
SmD	4.20367	4.96967	2.11133	6.53333	5.926	5.926	9.026	6.26667	9.53133	7.715	9.30467	93.3333
SmD1	14.963	24.7023	7.411	20.1113	29.589	16.6333	33.9973	17.091	47.803	20.6423	36.8033	100
SP100	2.653	3.26667	4.063	2.99967	4.93267	3.963	5.1	3.16967	8.07433	3.173	7.57033	86.6667
SRP54	12.2927	12.3333	9.103	22.3	18.847	22.5667	26.8333	15.991	32.3073	21.1667	31.0223	100
ß2-Glycoprotein 1	5.14833	4.60633	3.77767	6.22967	9.81467	6.8	10.5187	6.91833	11.3473	4.853	6.509	100
ssDNA	3.91567	27.5517	3.652	13.9593	34.8333	10.8333	33.1333	17.0307	34.052	13.3443	96.9443	100
T1F1-gamma	67.648	70.4173	32.4477	75.5833	109.757	77.7667	121.957	73.4847	124.038	80.4	95.854	100
Thyroglobulin	4.815	3.69667	5.074	4.62967	4.85667	3.27167	5.23333	3.05767	5.852	2.01	5.26233	86.6667
TNF-alpha	15.0167	10.101	6.52933	8.34067	22.7667	6.326	16.8557	5.62767	20.655	6.933	19.552	100
TPO	12.1483	14.7577	9.22233	20.1	25.737	22.5667	24.2333	18.2487	25.5857	18.8667	22.552	100
tTG	6.289	4.409	6.789	9.926	10.7807	7.93333	9.963	9.44433	14.411	8.55567	13.2787	100
U1-snRNP68/70kDa	2.53733	4.90833	2.037	3.73333	2.076	2.21267	1.82967	2.215	2.60067	3.04733	2.269	40
U1-snRNP-A	31.3507	27.4537	15.7297	44.7373	44.4813	49.685	33.3993	36.9837	45.2963	41.6183	31.4483	100
U1-snRNP-C	12.753	15.2853	4.78167	10.252	25.1667	16.4333	31.2667	10.797	39.6297	13.1983	32.4333	100
U-snRNP-B/B'	11.5723	56.0973	9.109	15.269	72.7227	48.6277	58.645	15.5773	66.9223	5.85867	39.3943	100
Vimentin	33.1667	55.0157	13.8223	59.597	91.512	64.3833	85.709	44.5277	86.5153	63.6603	78.4533	100
Vitronectin	53.0883	40.2153	17.8	34.9167	20.609	10.4067	22.3613	34.2497	38.601	32.6297	33.2717	100
H&MIgControl1	336.577	336.579	357.293	529.468	982.639	378.971	1047.41	1411.93	1220.62	1082.64	885.624	100
H&MIgControl2	146.634	326.515	351.075	357.503	777.835	580.306	914.754	610.745	897.442	640.019	373.267	100
H&MIgControl3	176.151	180.214	294.35	257.723	323.31	591.781	394.753	694.646	448.932	660.41	430.401	100
HIgControl1	205.554	98.383	99.517	174.282	286.057	423.121	321.94	532.7	410.762	511.062	277.969	100
HIgControl2	213.833	152.61	92.63	156.674	259.197	387.489	441.522	485.36	292.168	70.99	216.581	100
HIgControl3	181.38	192.851	109.448	193.331	215.976	349.971	222.01	366.401	217.303	263.832	205.598	100
MIgControl1	638.577	226.916	719.312	721.813	2142.79	1185.57	1401.57	1256.18	930.212	1214.42	1037.71	100
MIgControl2	169.531	265.646	361.347	491.839	1229.88	217.623	546.44	1613.99	1011.63	1195.12	730.249	100

### Sheet: Ab_score
		Controls			Aicda-Cre				Mb1-Cre				p value	p value	p value
ID	1	2	3	4	5	6	7	8	9	10	11		Aicda-Cre vs Control	Mb1-Cre vs Control	Aicda-Cre vs Mb1-Cre
Aggrecan	2.18819	2.32193	2.04007	3.50233	3.16194	3.57961	2.84231	3.93429	4.08287	2.926	3.54019		0.00377727	0.00827211	0.307882
AGTR1	1.44269e-06	1.44269e-06	1.44269e-06	1.44269e-06	0	0.0316775	0	0.09713	1.34651e-05	1.44269e-06	1.44269e-06		0.391052	0.390934	0.559819
BCOADC-E2	3.2967	7.36784	0.00599156	6.73642	8.1832	7.13492	8.26865	6.62761	8.9165	6.58471	8.54925		0.196177	0.185967	0.907605
BPI	4.92813	5.63359	0.00724861	5.82439	7.61173	5.85078	7.52473	6.71409	8.12117	6.53164	7.38754		0.208221	0.169589	0.463801
Cardiolipin	2.34325	4.61756	1.28214	4.44206	7.71882	3.45943	6.4646	4.61012	8.13465	13.892	13.2955		0.102981	0.0393814	0.135943
CENP-A	0.0148314	9.07548	0.00889559	10.2947	11.9072	9.12171	11.6764	9.07972	12.96	11.2104	12.2645		0.119257	0.100365	0.578516
CENP-B	0.00506745	4.67072	0.00448126	5.21185	6.89482	6.35027	8.20096	7.64522	9.59554	6.67856	8.49744		0.0653892	0.0373013	0.152051
CollagenIII	0.00559976	5.31251	0.00468643	5.22497	5.75491	6.52321	0.00518438	5.76588	9.91184	7.7842	10.5869		0.317554	0.0387078	0.0696329
CollagenV	11.0429	10.8403	8.62779	11.0273	11.5518	10.5144	12.9679	10.3333	13.3123	11.3404	13.4397		0.228791	0.137418	0.550079
ComplementC1q	0.202618	17.4043	0.112693	17.9243	18.1454	17.9287	18.3772	18.1329	19.2197	18.324	18.5375		0.168074	0.158602	0.148908
ComplementC3	8.95536	5.07553	0.0172093	7.74409	9.67861	8.17825	10.7364	8.85297	11.5361	8.78725	9.38609		0.226251	0.189788	0.577499
ComplementC4	11.4075	9.61183	0.0174203	9.26692	10.2443	7.62701	11.1557	9.17373	11.4607	10.026	11.2702		0.546678	0.430304	0.368817
Cytochromec	5.44846	8.53456	0.00426886	4.32286	4.79008	6.26514	5.87387	6.18543	6.89341	6.48537	5.08669		0.820091	0.610005	0.205435
DFS70	3.59244	6.30491	0.00597192	6.25918	7.57604	5.85383	8.17493	5.07325	8.6936	6.25001	8.21324		0.174292	0.162881	0.931034
dsDNA	1.42778	7.49174	1.2997	4.22754	7.32335	4.2647	7.25711	6.82338	8.47708	4.31986	11.1299		0.372618	0.164405	0.304924
Elastin	4.21723	3.55189	3.55944	4.57007	5.24924	4.31389	5.06082	5.00799	7.09091	3.79701	7.81004		0.0228098	0.100049	0.313139
FibrinogenIV	17.8816	17.2961	0.261248	17.194	18.209	15.657	18.6153	16.1008	19.4834	16.6433	19.3903		0.434578	0.402584	0.678007
FibrinogenTypeI-S	10.288	14.3792	0.059022	15.1778	15.5471	14.4408	15.4225	13.1694	15.2302	14.2031	13.9144		0.246107	0.300512	0.0962316
GAD65	7.38134	9.11462	5.74255	9.87933	10.462	9.7445	10.3562	10.2973	12.0426	10.1976	12.253		0.104875	0.0378648	0.140931
GBM	0.0202948	15.0408	0.0111721	14.2147	15.9764	14.8404	16.3109	15.07	16.8671	15.1961	16.5433		0.174589	0.160531	0.417734
GenomicDNA	2.41179	12.2652	0.758351	5.3333	9.70956	5.14404	7.78745	7.48462	8.76496	4.49277	12.9981		0.664242	0.471891	0.517827
Gliadin	5.70303	6.29257	5.20856	7.0569	7.72855	6.42816	7.11387	6.75874	8.78119	6.9345	9.61832		0.0265656	0.0398494	0.280344
GP2	4.15287	5.305	4.26484	6.6741	6.99991	6.64241	7.59966	7.75682	9.8673	6.67525	10.4148		0.00776742	0.0129105	0.147371
GP210	0.0928961	17.2928	0.0546295	16.8668	17.2034	16.643	17.2998	13.8458	16.77	16.9462	17.0374		0.190466	0.211805	0.351229
Histone	0.342231	18.6647	0.251151	17.4029	19.1068	17.8161	21.4417	0.499189	21.8685	0.501518	18.0032		0.174973	0.669395	0.221415
HSPG	0.0535284	11.1678	0.0417887	11.6362	10.5564	12.7749	10.3388	13.0805	12.533	10.6819	12.3523		0.175208	0.148955	0.315356
Human-CD40	5.33787e-05	8.75208e-05	5.33787e-05	0.0351547	1.44269e-06	0.0317089	3.75096e-05	4.8089e-05	0.126031	0	0.774858		0.183403	0.311863	0.3432
IA-2	5.15088	7.62124	6.09214	8.37074	8.37069	8.63939	7.55117	8.76973	9.52037	8.66983	10.2446		0.101996	0.0328636	0.0570612
IF	1.35364	4.5397	0.00666378	5.94029	6.52007	6.08321	5.92008	6.4109	7.96427	8.01319	7.6826		0.0892965	0.0451381	0.0270594
Insulin	0.0351547	1.44269e-06	0	0.244887	5.86684e-05	0.742916	5.33787e-05	0.180572	0.102994	5.33787e-05	0.318076		0.271784	0.12893	0.634621
Jo-1	5.37522	6.31165	3.97904	7.9011	8.68407	7.67305	8.16878	8.26382	10.342	7.97018	9.50174		0.0402682	0.0105186	0.200285
KS	1.46106	5.54444	0.00746153	6.79761	8.32506	6.48971	7.72785	7.34469	8.82355	7.30834	8.90509		0.0864106	0.0649897	0.261131
KU(P70/P80)	0.00981963	4.77266	0.0101506	7.32193	8.07808	7.33737	7.76728	7.48822	9.13309	7.45211	8.70442		0.0610796	0.045118	0.287531
La/SS-B	0	6.70828	0.0135242	7.02253	7.69278	7.65	7.10352	8.11992	9.26923	7.45412	9.56664		0.147829	0.0979474	0.082287
Laminin	0.013387	6.78712	0.0124652	9.0834	6.99523	9.04615	7.67407	9.31927	9.3581	7.38888	8.2401		0.112902	0.102082	0.610748
LC1	7.16917	7.38529	0.00942696	8.84629	8.94845	8.56532	8.73008	8.76022	11.1714	8.78554	11.1862		0.247239	0.160853	0.181332
LKM 1	5.78921	6.89064	0.00793986	7.10012	7.69284	6.38082	7.45304	6.82536	9.6592	8.26053	9.48743		0.303062	0.171318	0.120121
M2	3.25741	5.719	8.60093	8.41499	9.21428	7.52039	9.32477	8.36053	10.4772	3.28422	10.8027		0.210278	0.354368	0.840762
MBP	0.20268	16.779	0.11372	14.1102	16.4069	15.8	16.6101	14.8898	18.008	16.2251	17.1452		0.210808	0.18721	0.377955
MDA5	0.0158696	0.0130625	0.0206229	8.28786	8.52926	6.7499	8.73469	8.43034	10.8588	7.20699	12.6364		0.00038256	0.00403692	0.261778
Mi-2	0.00353796	4.33199	0.00404493	4.11251	4.01623	2.89207	4.09029	4.33068	9.10061	4.67084	8.49543		0.244674	0.0468638	0.102196
MPO	0.0928709	17.1272	0.0385921	16.9356	17.707	15.7367	17.5492	15.6816	18.4627	15.9755	17.2847		0.186311	0.188873	0.872899
Myosin	0.0153791	0.0139829	9.58767	7.21148	8.62194	5.44842	8.958	7.76446	11.2848	6.92952	12.2848		0.303922	0.173298	0.248031
Nucleolin	0.0959375	16.1796	0.0439277	16.7363	19.1854	16.8615	18.7691	15.34	20.2858	0.241337	19.3475		0.144484	0.297957	0.44575
Nucleosome	0.178931	14.3432	0.151535	0.177365	17.2784	18.2702	16.4986	0.217584	19.1518	0.218273	17.1062		0.262438	0.568679	0.58636
Nup62	0.0152516	0.0105626	6.05528	5.27899	7.68591	5.62461	6.55255	0.00920622	7.80624	0.0112518	0.0117327		0.161524	0.981788	0.109949
NXP2	6.18121	7.37315	3.15402	6.73781	7.64239	6.22188	7.57969	6.74334	9.31471	6.24197	9.388		0.361122	0.199657	0.385203
OGDC-E2	0.0128928	0.0111922	0.0102757	0.00766723	7.74789	5.16743	7.77012	0.0125448	9.5242	0.00993951	8.81159		0.0664481	0.182186	0.8627
P0	1.65779	1.9668	0.00095619	0.925999	1.80277	0.63743	1.77386	1.48543	2.88622	1.85679	3.27482		0.917482	0.194572	0.083877
PCNA	4.3339	5.63151	3.426	5.61731	6.72493	5.70372	5.96029	6.41883	8.49863	5.91608	8.37165		0.124006	0.0285281	0.143675
PDC-E2	3.71271	4.03136	1.82511	5.82695	6.80116	5.60192	6.22124	6.99354	8.24047	5.81636	8.43231		0.0373852	0.00784145	0.129107
PL-7	0.0222693	10.4007	0.0168904	8.70324	7.56041	6.48591	9.11807	9.23187	11.8304	8.34902	11.7071		0.323391	0.182298	0.078278
PL-12	3.45132	5.24446	0.0081522	6.96668	7.71608	7.34469	6.12926	7.60897	8.71512	7.35978	8.6388		0.108319	0.0712029	0.0761267
PM/Scl-75	0.00873117	4.96247	6.7906	7.24792	7.79774	7.02276	6.79102	5.91202	9.05938	5.60907	8.82867		0.244553	0.226001	0.892984
PM/Scl-100	0.0336835	10.5167	0.0207902	11.7991	13.5747	11.3873	13.1787	10.0327	14.3012	10.9453	13.7113		0.121359	0.120055	0.847661
PR3	0.00160194	2.22157	0.00108978	0.00165526	3.25096	0.00150058	1.41094	0	3.56514	0.00144197	4.79149		0.707656	0.39429	0.552826
Proteoglycan	0.335966	0.886485	0.151859	0.715259	0	0.757971	0.446433	0.485427	2.49313	3.57773	3.08179		0.941729	0.0584443	0.0614087
Ro/SS-A(52kDa)	5.52631	5.87356	0.00661065	7.32381	8.40362	6.60733	8.6259	5.43267	9.31409	6.9249	8.68065		0.167705	0.172793	0.88527
Ro/SS-A(60Kda)	0.00388475	3.23404	0.00352212	2.03949	5.00504	3.4593	4.8312	4.20338	5.52857	3.27798	5.93667		0.105764	0.0537988	0.365904
SAE1/SAE2	0.00602508	0.0047497	0.0058656	0.00706247	4.04928	0.00677962	5.24051	5.22668	8.32271	0.00451194	8.55475		0.186705	0.0693818	0.238669
Scl-70	0.0160855	6.30338	0.0132016	8.91236	11.5908	9.68656	13.1689	9.43177	13.8651	10.9605	12.788		0.0354729	0.0271848	0.526683
Sm	0.0556843	14.7126	0.0166228	12.1664	14.9601	13.4641	14.608	11.899	15.2036	12.6129	15.976		0.209835	0.203659	0.92018
Sm/RNP	0.0211002	12.8526	0.00877466	12.4851	13.8551	12.7157	14.0118	11.6968	14.615	12.4746	14.8865		0.169934	0.162747	0.870894
SmD	4.78781	6.80722	0.0030428	7.5568	6.82774	7.12178	8.79205	7.42869	9.13788	8.04062	9.39669		0.203321	0.14226	0.19416
SmD1	8.13088	12.2587	0.0106524	10.246	12.4896	9.7016	13.1173	10.2795	14.1765	10.7946	13.4858		0.32938	0.270099	0.556775
SP100	0.0038224	0.00470512	2.33999	0.00432113	3.98167	0.0057061	5.83542	0.00456563	7.97329	0.00457042	7.99926		0.365188	0.2632	0.597041
SRP54	0.0176265	4.1247	0.0130734	10.5603	10.4402	10.6602	11.5146	6.67633	12.2429	10.0869	12.1487		0.0179935	0.0062115	0.726966
ß2-Glycoprotein 1	5.93225	6.28118	3.46908	7.31123	9.04363	7.84507	9.27985	8.05638	9.38908	6.61559	7.72423		0.0490047	0.0680497	0.589075
ssDNA	6.9506	14.3349	6.63813	10.8002	13.5502	10.1252	13.4469	11.5851	13.4102	10.9155	16.8179		0.403112	0.26329	0.482852
T1F1-gamma	0.0944361	14.0568	0.0460687	0.105119	15.1358	0.108045	15.6226	0.102302	15.7738	0.111566	14.4797		0.660025	0.671149	0.984414
Thyroglobulin	4.73769	3.26687	5.37823	4.03846	5.96619	0.00471231	5.99548	0.00440455	6.50352	0.00289691	6.35207		0.780109	0.562335	0.748207
TNF-alpha	10.3133	8.9927	7.32085	5.89202	11.8521	0.00909774	10.8485	0.00809625	11.7057	0.00996769	11.6618		0.580948	0.441326	0.773748
TPO	0.0174207	8.3253	0.013244	9.85425	11.2358	10.6802	11.0259	9.58392	11.6358	9.29895	11.0402		0.102065	0.105538	0.651221
tTG	5.01992	6.16076	5.84737	8.52459	9.08647	7.60024	8.3211	8.64678	10.4988	7.62776	10.0958		0.00268642	0.00729968	0.313749
U1-snRNP68/70kDa	3.68267	7.58815	0.00293578	5.21292	0.00299193	4.10653	0.00263724	4.38785	4.05346	6.08834	5.13072		0.613624	0.652739	0.15318
U1-snRNP-A	10.9019	11.929	0.0225165	13.7362	12.739	13.6159	12.0317	12.4821	12.7142	12.6922	10.8583		0.290633	0.352956	0.209197
U1-snRNP-C	10.4768	10.7846	3.9397	8.92559	12.3588	10.7445	12.9724	9.2337	13.5707	10.087	13.1263		0.331519	0.301075	0.863245
U-snRNP-B/B'	10.6866	14.6936	0.013082	11.27	14.8697	13.2235	14.8917	8.77204	15.0436	9.66436	14.1371		0.364385	0.522641	0.399899
Vimentin	0.047073	14.2137	0.0198049	13.7594	15.6682	14.1618	15.3383	12.3182	15.492	14.6254	15.1044		0.168218	0.176099	0.698317
Vitronectin	13.2197	12.9809	0.0254541	0.0495146	0.0294303	0.0149361	7.8113	0.0485845	12.8806	9.32804	12.0262		0.257388	0.9757	0.118014
H&MIgControl1	24.1774	24.3289	24.1295	24.8122	25.5096	24.3559	25.6068	26.3103	25.7845	25.9202	25.3452
H&MIgControl2	22.2702	23.5581	23.2122	23.4373	24.3244	24.1915	24.5812	24.331	24.5278	24.2734	23.2734		11	18	1	p<0.05	Count
H&MIgControl3	21.5335	21.7794	22.0573	22.0375	22.1149	23.2826	22.3557	23.5528	22.332	23.3603	22.4053
HIgControl1	21.4173	20.4719	20.1345	21.1044	21.6546	22.4387	21.8804	22.8035	22.2678	22.7755	21.6787
HIgControl2	20.7071	20.6836	19.4778	20.5324	20.9118	21.7698	21.7075	22.1195	21.1737	19.3043	20.8115
HIgControl3	19.9518	20.411	18.9899	20.1992	19.9575	21.0592	20.0221	21.0895	20.023	20.5209	19.9586
MIgControl1	25.3164	23.823	25.4142	25.493	27.0523	26.2088	26.4135	26.2919	25.7821	26.2436	26.0074
MIgControl2	22.8942	23.8309	23.5994	24.5097	25.5066	23.233	24.3507	26.2593	25.3765	25.6111	24.8208
															p<0.05
