## Supplementary Data 3 for "Distributed Clonal Deletion Prevents Autoimmune Disease Progression"

### Sheet: Supplementary Data 3
ID	studyGroup	hit_status	sample_id	Description	setSize	enrichmentScore	NES	pvalue	p.adjust	qvalue	rank	leading_edge	core_enrichment	group	lib.size	norm.factors	studyName
DESCARTES_FETAL_LUNG_CILIATED_EPITHELIAL_CELLS	AID	3	AID465	DESCARTES_FETAL_LUNG_CILIATED_EPITHELIAL_CELLS	428	0.318467	1.37374	0.000114	0.0042465	0.00331365	6890	tags=42%, list=32%, signal=29%	Fhad1/Dnah7b/Dnah3/Dnah2/Crocc2/Ccdc189/Rp1/Cfap54/Oscp1/Marchf10/Zbbx/Tmem232/Zdhhc1/Ccdc89/Nek11/Wdr49/Pitpnm1/Dlec1/Frmpd2/Cfap57/Cspp1/Cfap100/Cdh26/Cerkl/Drc7/Cfap58/St6galnac2/Ccna1/Lrrc18/Ptprt/Kif27/Tekt1/Ccdc170/Gm867/Ttc16/Dnah11/Kif9/Dnah12/Cfap43/Rsph4a/Esrrg/Tmem190/Fbxl13/C8b/Catsperd/A830018L16Rik/Rsph14/Lekr1/Flacc1/Fam227a/Ankfn1/Dnai2/Capn8/Dnaaf4/Dnah1/Cfap107/Odad2/Uroc1/Cfap4…	1	3406088	1	AID465
DESCARTES_FETAL_LUNG_CILIATED_EPITHELIAL_CELLS	AID	3	AID468	DESCARTES_FETAL_LUNG_CILIATED_EPITHELIAL_CELLS	428	0.31197	1.33547	0.000276	0.00696717	0.00566518	8231	tags=48%, list=39%, signal=30%	Ttll13/Dnah2/Anxa13/Tgm3/Nwd1/Abca13/Ppp1r42/Ccna1/Kif27/Vwa5b1/Gm12695/Flacc1/C6/Dnah3/Enkd1/B9d1/Dnah5/Casc1/Spef2/Wdr54/Lrrc9/Cfap43/Spag6l/Mns1/Dnai2/Grin3b/Adgb/Trp73/Asb14/Cfap300/Ankk1/Nek5/Cspp1/Cfap221/Zmynd12/Cfap54/Dnah1/Dnah7b/Cfap69/Cfap65/Ak7/Dnajb13/Fbxo15/Dnah11/Efcab12/Cerkl/Tekt1/Mapk15/Efhb/Kif9/Wdr49/Crocc2/Cfap57/Cabcoco1/Dnaaf4/Ankdd1b/Gsta5/Eno4/Rpgr/Zc2hc1c/Ccdc146/Ccdc157…	1	3915086	1	AID468
DESCARTES_FETAL_LUNG_CILIATED_EPITHELIAL_CELLS	AID	3	AID641	DESCARTES_FETAL_LUNG_CILIATED_EPITHELIAL_CELLS	428	0.32382	1.33453	0.000185	0.0040621	0.00302617	6003	tags=37%, list=28%, signal=27%	Ttll13/Dnah5/Ccdc190/Crocc2/Lca5l/Dnah7b/Lrrc18/Odad1/Spata33/Cfap44/Ccdc170/Cfap46/Dnah1/4921504E06Rik/1700088E04Rik/Fhad1/Ccdc189/Dnah2/Adgb/Dnah10/C6/Stox1/Ccdc113/Cfap69/Kif27/Cfap54/1700029J07Rik/Fam227a/Caps2/Fmo3/Cfap53/A830018L16Rik/Fam81b/Dnah7c/Ccdc33/Grin3b/Iqch/Dnah12/Slc22a4/Ttll10/Ppp1r42/Dnah11/Gm973/Drc1/Lekr1/Axdnd1/Dlec1/Drc7/Cfap65/Mycbpap/Slc28a2b/Rnf32/Fsip1/Cfap70/Wdr93/Cfap…	1	3456077	1	AID641
GOBP_REGULATION_OF_CELL_SHAPE	AID	3	AID465	GOBP_REGULATION_OF_CELL_SHAPE	148	0.431458	1.76579	1.42e-07	3.54e-05	2.76e-05	5304	tags=45%, list=25%, signal=34%	Limd1/Eps8/Fmnl2/Prag1/Fmnl1/Rhob/Myo10/Dapk3/Epb41/Strip2/Plxnb3/Vil1/Fgd4/Bves/Dlc1/Plxnb2/Fgd6/Epb41l3/Plxna4/Arap1/Slc26a5/Plxna3/Cyfip1/Diaph1/Pakap/Hpn/Fgd2/Vegfa/Taok2/Myh10/Fn1/Atp10a/Myh14/Gna13/Plxnb1/Arhgap15/Sema4a/Kdr/Itga7/Csf1r/Rhobtb1/Mark2/Fyn/Parvb/Dlg1/Shroom3/Fgd1/Fam171a1/Wdpcp/Sh3kbp1/Fmnl3/Sema4d/Fblim1/Brwd1/Parva/Arhgap35/Rdx/Gas2/Rasa1/Plxna1/Sema3e/Fes/Cdc42ep4/Plxnd1/K…	1	3406088	1	AID465
GOBP_REGULATION_OF_CELL_SHAPE	AID	3	AID468	GOBP_REGULATION_OF_CELL_SHAPE	148	0.390278	1.57507	6.49e-05	0.00243995	0.00198399	7977	tags=55%, list=37%, signal=35%	Shroom3/Arap1/Brwd1/Myh10/Fgd3/Brwd3/Dnmbp/Plxna4/Ptk2/Strip2/Fgd4/Fmnl1/Kdr/Msn/Mkln1/Plxnb3/Rdx/Epb42/Fmnl3/Plxna3/Spta1/Fam171a1/Rhobtb1/Coch/Arhgef18/Epb41/P2ry1/Wdpcp/Fermt2/Fblim1/Gna12/Diaph1/Arhgap35/Sema4a/Zmpste24/Itga7/Epb41l3/Plxnb1/Hexb/Gna13/Wasf3/Mark2/Hpn/Myo10/Fgd5/Fn1/Prag1/Plxnb2/Dapk3/Myh14/Plxna2/Rhobtb3/Sema4d/Phip/Fgd6/Wdr1/Dlc1/Eps8/Plxnd1/Prpf40a/Rasa1/Csf1r/Rhobtb2/Tbccd…	1	3915086	1	AID468
GOBP_REGULATION_OF_CELL_SHAPE	AID	3	AID641	GOBP_REGULATION_OF_CELL_SHAPE	148	0.387912	1.51239	0.000545	0.00886892	0.00660713	5358	tags=39%, list=25%, signal=29%	Myh9/Epb41/Prpf40a/Fn1/Tpm1/Shroom3/Rdx/Myh10/Rhobtb1/Fmnl1/Brwd1/Plxnd1/Plxna4/Phip/Mark2/Dlg1/Fam171a1/Strip2/Arhgap15/Plxnb3/Rasa1/Atp10a/Plxna3/Pdpn/P2ry1/Parvb/Dag1/Arhgef18/Arap1/Slc26a5/Plxnb1/Rhobtb2/Palmd/Fmnl3/Dnmbp/Spta1/Mkln1/Fgd4/Parva/Ptk2/Msn/Kdr/Plxnb2/Myh14/Wdpcp/Plxna2/Fyn/Itga7/Hpn/Dlc1/Epb42/Fgr/Myo10/Crk/Brwd3/Fgd1/Sema4a	1	3456077	1	AID641
GSE37605_FOXP3_FUSION_GFP_VS_IRES_GFP_TREG_C57BL6_DN	AID	3	AID465	GSE37605_FOXP3_FUSION_GFP_VS_IRES_GFP_TREG_C57BL6_DN	173	0.368012	1.52285	0.000139	0.00482259	0.00376319	6844	tags=45%, list=32%, signal=31%	Xpr1/Atp8a1/Cbfa2t2/Nbeal1/Cdadc1/Klrc2/Csmd3/Arhgap29/Gria3/Kalrn/Ogn/Hspb1/Adgrg2/C1galt1c1/Aasdhppt/Slc22a5/Acss2/Mprip/Tns1/Ulk2/Mnat1/Myo1b/Adamts9/Ppp2r3a/Ifit1bl1/Alox12/Stard8/Adgrl3/Rb1cc1/Arhgef10/Snx7/Ggt5/Ehbp1/Dpep1/Cask/Fmo2/Lox/Myo9a/Egflam/Jam3/Agl/Cryba1/Rasal2/Cacna2d1/Tead1/Magi2/Raver2/Actn1/Tm4sf1/Slc25a25/Dll1/Arhgap35/Sgk1/Abca1/Ormdl1/Tdrd7/Il18/Klrc1/Man2b1/Gbp2/Prkd1/Usp…	1	3406088	1	AID465
GSE37605_FOXP3_FUSION_GFP_VS_IRES_GFP_TREG_C57BL6_DN	AID	3	AID468	GSE37605_FOXP3_FUSION_GFP_VS_IRES_GFP_TREG_C57BL6_DN	173	0.368445	1.50147	0.000194	0.00545137	0.00443264	6062	tags=44%, list=28%, signal=32%	Gng11/Vasn/Ocrl/Cecr2/Thbs1/Camk1d/Kalrn/Atp8a1/Tns1/Stard8/Slc22a5/Pggt1b/Sat2/Fbxo32/Fbln5/Igfbp6/Ppp2r3a/Tdrd7/Adamts9/Arhgap35/Rasal2/Man2b1/Myo9a/Pdk4/Adgrg2/Myo1b/Usp12/Csmd3/Acss2/Mprip/Akap12/Fbxo33/Arhgef10/Inpp5a/Nbeal1/Fkbp9/Gas6/Serpinb2/Sgk1/Prkra/Slc25a25/Dync1li2/Ecm2/Prkacb/Prkd1/Qser1/Il18/Ddx50/Actn1/Ehbp1/Ecm1/Magi2/Arhgef33/Jam3/Pcdhb20/Arhgap29/Ctdsp1/Usp21/Gria3/Agl/Tead1/Pd…	1	3915086	1	AID468
GSE37605_FOXP3_FUSION_GFP_VS_IRES_GFP_TREG_C57BL6_DN	AID	3	AID641	GSE37605_FOXP3_FUSION_GFP_VS_IRES_GFP_TREG_C57BL6_DN	173	0.407206	1.60497	7.29e-06	0.000341	0.000254	6927	tags=47%, list=33%, signal=32%	Eif1/Topors/Arhgef33/Map4k3/Clpx/Dse/Sparc/Arhgef10/Ddx50/Nbeal1/Lats2/Lox/Tdrd7/Il1rl2/Myo9a/Egflam/Ehbp1/Magi2/Arhgap29/Mprip/Csmd3/Dpep1/Cask/Fbxo32/Ocrl/Agl/Abca1/Wwc2/Fez2/Slc22a5/Sgk1/Adgrl3/Qser1/Cecr2/Mapk14/Atp8a1/Man2b1/Ggt5/Rasal2/Adgrg2/Pde5a/Tead1/Clec14a/Cdh8/Adamts9/Klhl24/Adamts5/Gbp2/Actn1/Cnksr3/Cacna2d1/Pam/Pde1a/Tm4sf1/Kalrn/Acss2/Ppp2r3a/Gas6/Thbs1/Ube4a/Ggps1/Crk/Mylip/AB124…	1	3456077	1	AID641
HEB_Q6	AID	3	AID465	HEB_Q6	253	0.364428	1.54132	4.74e-06	0.000462	0.000361	6665	tags=46%, list=31%, signal=32%	Ksr2/Nfe2l1/Chid1/Zranb1/Cbfa2t2/Ndst2/En1/Macf1/Mylk/Csmd3/Sox5/Sorbs1/Plxnb3/Mob3c/2610528J11Rik/Rnf213/Kcnq5/Sync/Angptl2/Rapgefl1/Grin2d/Kcnh2/Svil/Ripor1/L1cam/Kcnh3/Sytl2/Ccnd2/Nt5c3b/Zswim8/Nr5a1/Catsper2/Tns1/Itsn1/Zp1/Il34/Nanos1/Sez6/Impg1/Wdr81/Nudt18/Ppp2r3a/Musk/Myo18a/Vegfa/Rufy1/Colec12/Cacnb3/Rasgef1a/Tgfb2/Adgrl3/Zfp385a/Aak1/Gas7/Tuba4a/Usp1/Daam1/Cadps/Rbms3/Slc30a1/Astn1/Baz2a…	1	3406088	1	AID465
HEB_Q6	AID	3	AID468	HEB_Q6	253	0.347574	1.44961	0.000126	0.00403734	0.00328286	8386	tags=55%, list=39%, signal=33%	Baz2a/Gabpb2/Cadps/L1cam/Kirrel2/Tmem184a/Tbx6/Tbc1d10b/Ksr2/Kcnq5/Mylk/Atxn7l2/Greb1l/Rorc/Rnf213/Sorbs1/Catsper2/Wdr81/Mknk2/Arhgef2/Itsn1/Cbfa2t3/Myo18a/Rtkn/Spacdr/Tns1/Rpl4/Grin2d/Sytl2/Zswim8/Plxnb3/Kcnh3/Kcns3/Med13/Dock6/Macf1/Daam1/Zp1/Fmo5/Rin1/Ppp2r3a/Nudt18/Nt5c3b/Rufy1/Celf3/Mlip/Myh3/Spock2/Psme3/Rtl9/Usp1/Erbb3/Cacnb2/Csmd3/Adgrb3/Kcnh2/Hid1/Sema7a/Klhl10/Slc1a7/Tnnt2/Zmiz1/Rgs7/Pm…	1	3915086	1	AID468
HEB_Q6	AID	3	AID641	HEB_Q6	253	0.366567	1.47704	2.56e-05	0.00091	0.000678	8398	tags=56%, list=39%, signal=34%	Dock6/Rnf213/Prkcb/Sytl2/Sync/Zfp646/L1cam/Cbfa2t3/Tnnt2/Ubtf/Sorbs1/Mylk/Grin2d/Cacnb2/Svil/Rtl9/Macf1/Kcns3/Angptl2/Plxnb3/Csmd3/Arhgef2/Dvl3/Dtx1/Carmil3/Kcnh3/Cacnb3/Gpd1/Smad7/Zfp398/Grik3/Srp54a/Inf2/Adgrb3/Adamts8/Dlg2/Adgrl3/Kcnh2/Zswim8/Grin2b/Sema7a/Sh3bp1/Tgfb2/Hoxa3/Zp1/Baz2a/Runx1t1/Eln/Kirrel2/Musk/Fbxl20/Kcnmb3/Astn1/Col16a1/Mlip/Clec14a/Myh3/Rufy1/Myo18a/Daam1/Usp1/Clvs1/Ndst4/Fmo…	1	3456077	1	AID641
HP_ABNORMALITY_OF_THE_GALLBLADDER	AID	3	AID465	HP_ABNORMALITY_OF_THE_GALLBLADDER	111	0.408493	1.63247	0.000126	0.0044948	0.0035074	8208	tags=61%, list=39%, signal=38%	Kdm5c/Stx1a/Scnn1g/Tbl2/Piezo1/Epb41/Rreb1/Pkhd1/Rfc2/Son/Pigg/Smpd1/Abcb4/Abcb11/Jmjd1c/Aire/Cnot1/Dnajc30/Mettl27/Asxl1/Ank1/Tcf4/Abhd11/Sec24c/Mlxipl/Atp8b1/Tmem270/Arvcf/Sptb/Med25/Eng/Ufd1/Acvrl1/Specc1l/Pfkm/Ctbp1/Rfx6/Limk1/Sema4d/Pklr/Nr1h4/Sec23b/Scnn1b/Hira/Intu/Abcg8/Hk1/Mst1/Fech/Scnn1a/Bpgm/Clip2/Gtf2ird2/Gtf2i/Slc4a1/Jak2/Gcgr/Gne/Pnpla2/Stk11/Aldoa/Vps37d/Baz1b/Cyp7a1/Psap/Lat2/F5/…	1	3406088	1	AID465
HP_ABNORMALITY_OF_THE_GALLBLADDER	AID	3	AID468	HP_ABNORMALITY_OF_THE_GALLBLADDER	111	0.393974	1.55979	0.000362	0.00837875	0.00681297	7753	tags=57%, list=36%, signal=36%	Gcgr/Asxl1/Jmjd1c/Scnn1g/Piezo1/Sec24c/Pkhd1/Epb42/Gata6/Gne/Spta1/Hk1/Abcb4/Gdf2/Epb41/Cyp27a1/Cldn4/Rreb1/Sec23b/Cnot1/Scnn1b/Cyp7a1/Lat2/Vps37d/Clip2/Rfx6/Atp8b1/Gtf2ird2/Fkbp6/Ctbp1/Jak2/Abhd11/Blvra/Fuca1/Specc1l/Smad4/Hira/Arvcf/Smpd1/Gtf2ird1/Scnn1a/B3glct/Ank1/Sema4d/Intu/Alas2/Tcf4/Med25/Limk1/Nsd2/Cldn3/Abcb11/Gba/Comt/Gtf2i/Sptb/Son/Nr1h4/Gp1bb/Gpi1/Tbx1/Pigg/F5	1	3915086	1	AID468
HP_ABNORMALITY_OF_THE_GALLBLADDER	AID	3	AID641	HP_ABNORMALITY_OF_THE_GALLBLADDER	111	0.44395	1.69626	1.63e-05	0.000648	0.000483	6308	tags=52%, list=30%, signal=37%	Asxl1/Cyp7a1/Epb41/Piezo1/Ncf1/Alas2/Fkbp6/Baz1b/Gtf2ird1/F5/Rfx6/Rreb1/Clip2/Cnot1/Ufd1/Gtf2i/Hira/Psap/Vps4a/Ank1/Nelfa/Gcgr/Hk1/Arvcf/Atp8b1/Pfkm/Eln/Spta1/Jmjd1c/Pkhd1/Tbx1/Gne/Gba/Gpr35/Intu/Dmpk/Rfc2/Tcf4/Kdm5c/Pklr/Ccdc47/Epb42/B3glct/Jak2/Dhcr7/Med25/Pigg/Fech/Sc5d/Abcb11/Sptb/Gtf2ird2/Abcb4/Uros/Abcg8/Cyp27a1/Mlxipl/Ctbp1	1	3456077	1	AID641
HP_ABNORMAL_AORTIC_VALVE_MORPHOLOGY	AID	3	AID465	HP_ABNORMAL_AORTIC_VALVE_MORPHOLOGY	167	0.382251	1.57763	2.16e-05	0.00135701	0.00105891	5112	tags=41%, list=24%, signal=32%	Gata4/Braf/Ttc37/Kif3b/Flna/Stx1a/Brca2/Tbl2/Mylk/Gnptab/Ifih1/Myocd/Robo4/Tnxb/Rreb1/Capn15/Chrng/Rfc2/Fbn1/Brca1/Fancd2/Zeb2/Fanca/Jmjd1c/Ski/Sh2b1/Ep300/Dnajc30/Naa10/Mettl27/Fancg/Gon4l/Taf2/Tab2/Hgd/Abhd11/Tgfb2/Sec24c/Mlxipl/Ogt/Sptbn1/Tmem270/Arvcf/Tgfbr1/Lox/Slx4/Fancm/Ufd1/Bcor/Crebbp/Abcc9/Fancb/Chd7/Ift122/Myh11/Nadsyn1/Limk1/Notch3/Mlx/Ago2/Zfp462/Sema3e/Mctp2/Arhgap31/Fancc/Wt1/Hira/…	1	3406088	1	AID465
HP_ABNORMAL_AORTIC_VALVE_MORPHOLOGY	AID	3	AID468	HP_ABNORMAL_AORTIC_VALVE_MORPHOLOGY	167	0.377748	1.53665	0.000111	0.00368238	0.00299423	7535	tags=55%, list=35%, signal=36%	Tnxb/Jmjd1c/Fancb/Myocd/Mylk/Slx4/Sec24c/Ago2/Sgo1/Fanci/Kansl1/Fbn1/Cbl/Taf2/Fanca/Nr2f2/Foxe3/Gata6/Sptbn1/Mmp21/Myh11/Fancc/Cldn4/Brca1/Rreb1/Ski/Bcor/Brca2/Gnptab/Lat2/Ift122/Vps37d/Myh3/Zmpste24/Tgfbr1/Acsl4/Clip2/Nadsyn1/Gtf2ird2/Sh2b1/Fkbp6/Hey2/Gla/Abhd11/Fdft1/Capn15/Mctp2/Abcc9/Smad4/Ttc37/Gon4l/Hira/Arvcf/Gtf2ird1/Arhgap31/Pacs1/Tgfb2/Fancm/Flna/Chst3/Fbn2/Zfp462/Puf60/Rps6ka3/Prkg1/Er…	1	3915086	1	AID468
HP_ABNORMAL_AORTIC_VALVE_MORPHOLOGY	AID	3	AID641	HP_ABNORMAL_AORTIC_VALVE_MORPHOLOGY	167	0.414462	1.63037	4.39e-06	0.000233	0.000174	3326	tags=34%, list=16%, signal=29%	Slx4/Crebbp/Hey2/Fancm/Ift122/Ncf1/Gja5/Ep300/Mylk/Ifih1/Fkbp6/Baz1b/Brca1/Lox/Gtf2ird1/Kansl1/Fancc/Rreb1/Clip2/Sptbn1/Myh11/Mmp21/Gon4l/Brca2/Ufd1/Notch1/Fancd2/Gtf2i/Hira/Fbn1/Ccnq/Mlx/Bcor/Gja8/Wac/Fanca/Arvcf/Ercc4/Zfp462/Tnxb/Brip1/Tmem70/Gnptab/Palb2/Tgfb2/Ago2/Eln/Capn15/Fbn2/Jmjd1c/Chd7/Fancb/Myh3/Tbx1/Nxn/Xrcc2/Gba	1	3456077	1	AID641
HP_ABNORMAL_GALLBLADDER_MORPHOLOGY	AID	3	AID465	HP_ABNORMAL_GALLBLADDER_MORPHOLOGY	96	0.420265	1.66038	9.31e-05	0.00373217	0.00291231	8208	tags=64%, list=39%, signal=39%	Kdm5c/Stx1a/Scnn1g/Tbl2/Piezo1/Epb41/Rreb1/Pkhd1/Rfc2/Son/Smpd1/Abcb4/Abcb11/Jmjd1c/Aire/Cnot1/Dnajc30/Mettl27/Asxl1/Ank1/Tcf4/Abhd11/Sec24c/Mlxipl/Atp8b1/Tmem270/Arvcf/Sptb/Med25/Eng/Ufd1/Acvrl1/Specc1l/Pfkm/Rfx6/Limk1/Sema4d/Pklr/Sec23b/Scnn1b/Hira/Intu/Abcg8/Hk1/Mst1/Fech/Scnn1a/Bpgm/Clip2/Gtf2ird2/Gtf2i/Slc4a1/Gcgr/Gne/Aldoa/Vps37d/Baz1b/Cyp7a1/Psap/Lat2/Spta1	1	3406088	1	AID465
HP_ABNORMAL_GALLBLADDER_MORPHOLOGY	AID	3	AID468	HP_ABNORMAL_GALLBLADDER_MORPHOLOGY	96	0.42598	1.6687	0.000104	0.00355251	0.00288863	7086	tags=56%, list=33%, signal=38%	Gcgr/Asxl1/Jmjd1c/Scnn1g/Piezo1/Sec24c/Pkhd1/Epb42/Gata6/Gne/Spta1/Hk1/Abcb4/Gdf2/Epb41/Cyp27a1/Cldn4/Rreb1/Sec23b/Cnot1/Scnn1b/Cyp7a1/Lat2/Vps37d/Clip2/Rfx6/Atp8b1/Gtf2ird2/Fkbp6/Abhd11/Blvra/Specc1l/Smad4/Hira/Arvcf/Smpd1/Gtf2ird1/Scnn1a/B3glct/Ank1/Sema4d/Intu/Alas2/Tcf4/Med25/Limk1/Cldn3/Abcb11/Gba/Comt/Gtf2i/Sptb/Son/Gp1bb	1	3915086	1	AID468
HP_ABNORMAL_GALLBLADDER_MORPHOLOGY	AID	3	AID641	HP_ABNORMAL_GALLBLADDER_MORPHOLOGY	96	0.459848	1.73711	1.83e-05	0.0007	0.000522	6278	tags=54%, list=29%, signal=38%	Asxl1/Cyp7a1/Epb41/Piezo1/Ncf1/Alas2/Fkbp6/Baz1b/Gtf2ird1/Rfx6/Rreb1/Clip2/Cnot1/Ufd1/Gtf2i/Hira/Psap/Vps4a/Ank1/Gcgr/Hk1/Arvcf/Atp8b1/Pfkm/Eln/Spta1/Jmjd1c/Pkhd1/Tbx1/Gne/Gba/Gpr35/Intu/Dmpk/Rfc2/Tcf4/Kdm5c/Pklr/Ccdc47/Epb42/B3glct/Med25/Fech/Sc5d/Abcb11/Sptb/Gtf2ird2/Abcb4/Uros/Abcg8/Cyp27a1/Mlxipl	1	3456077	1	AID641
HP_DELAYED_MYELINATION	AID	3	AID465	HP_DELAYED_MYELINATION	202	0.350963	1.46572	0.000403	0.00988263	0.00771167	7331	tags=49%, list=34%, signal=32%	Kidins220/Piga/Trnt1/Cdc40/Kcnt1/Dmxl2/Satb2/Trrap/Ireb2/Smpd1/Stambp/Mthfs/Slc35a2/Oca2/Acy1/Pnkp/Slc16a2/Setd1a/Tkfc/Frmpd4/Kcna1/Kdm1a/Ep300/Gmnn/Exosc1/Pigv/Scn2a/Arid1b/Clcn4/Rere/Asxl1/Ncdn/Shank3/Taf2/Arnt2/Sptbn1/Adarb1/Cask/Pkdcc/Ap3d1/Zfp335/Cog7/Slc13a5/Gemin4/Alg9/Crebbp/Gfm1/Gcdh/Clp1/Fancb/Cyb5r3/Cnot3/Nup188/Cdkl5/Ppp1r15b/Nrros/Kmt2e/Fbxl4/Flcn/Dhx30/Hace1/Itpa/Ercc6/Asns/Pigp/Pha…	1	3406088	1	AID465
HP_DELAYED_MYELINATION	AID	3	AID468	HP_DELAYED_MYELINATION	202	0.354165	1.45588	0.000244	0.00638287	0.00519007	8771	tags=56%, list=41%, signal=34%	Asxl1/Kcna1/Fancb/Trrap/Brat1/Madd/Scn2a/Hace1/Cul3/Dmxl2/Prmt7/Cog7/Rnf13/Rere/Wars2/Alg9/Taf2/Pigv/Trnt1/Nacc1/Cdk19/Pkdcc/Ncdn/Sptbn1/Tbce/Kdm1a/Fbxl4/Clcn4/Shank3/Frmpd4/Pnkp/Slc35a2/Stambp/Rab3gap1/Lipt1/Ercc6/Satb2/Adarb1/Man2b1/Nup188/Gls/Nrros/Lmx1b/Trappc2l/Ugdh/Cog5/Plaa/Ube3a/Zmiz1/Pign/Itpa/Zfp335/Tkfc/Ireb2/Tmem63a/Kidins220/Smpd1/Alg14/Uba5/Hs2st1/Hnrnpu/Arid1b/Pogz/Pigu/Nr2f1/Kcnt1…	1	3915086	1	AID468
HP_DELAYED_MYELINATION	AID	3	AID641	HP_DELAYED_MYELINATION	202	0.361608	1.43784	0.000563	0.00908612	0.00676894	8124	tags=52%, list=38%, signal=33%	Asxl1/Trnt1/Crebbp/Ercc6/Lmx1b/Slc12a5/Frmpd4/Ep300/Adamtsl1/Psat1/Trrap/Shank3/Tmem63a/Cdkl5/Dhx30/Pnpt1/Sptbn1/Cask/Asns/Tbc1d24/Arnt2/Pigq/Wwox/Pgap1/Plpbp/Rhobtb2/Phactr1/Kmt2e/Gls/Man2b1/Satb2/Nup188/Hace1/Pigs/Fancb/Arf1/Kcnt1/Ctnnb1/Kif5a/Dmxl2/Atp6ap2/Cog7/Aldh6a1/Ppp3ca/Vps11/Trim8/Prune1/Taf2/Gfm1/Slc35a2/Setd1a/Arid1b/Polr2a/Trappc2l/Nr2f1/Rab3gap1/Brat1/Tkfc/Slc25a22/Kdm1a/Mtrr/Slc6a8…	1	3456077	1	AID641
HP_HYPODONTIA	AID	3	AID465	HP_HYPODONTIA	196	0.375464	1.56457	3.45e-05	0.00190007	0.00148267	6676	tags=51%, list=31%, signal=35%	Kcnn3/Ckap2l/Stx1a/Wdr35/Bbs1/Tbl2/Polr3b/Kif1c/Edar/Tert/Grin2d/Rtel1/Rfc2/Dvl1/Kdm6a/Rbm28/Trio/Kmt2d/Pigg/Gabrg2/Trim37/Dalrd3/Dkc1/Ep300/Dnajc30/Evc/Cacna1a/Mettl27/Fgf13/Trp63/Fgfr3/Tbx3/Abhd11/Mlxipl/Szt2/Grhl2/Cacna1b/Tmem270/Evc2/Nkx2-1/Pth1r/Lama3/Apc2/Slc13a5/Apc/Scn8a/Ctbp1/Crebbp/Scn3a/Tspear/Chsy1/Ift122/Eda/Smarcal1/Nfkbia/Fgd1/Edaradd/Gabra2/Limk1/Flnb/Acox1/Pik3r1/Syngap1/Dvl3/Nsd…	1	3406088	1	AID465
HP_HYPODONTIA	AID	3	AID468	HP_HYPODONTIA	196	0.379736	1.55827	1.04e-05	0.00062	0.000504	9136	tags=64%, list=43%, signal=37%	Kmt2d/Tspear/Setd2/Xylt1/Cacna1a/Cyfip2/Apc2/Lama3/Rtel1/Cacna1b/Tbx3/Pitx2/Rnf13/Ctc1/Pop1/Edaradd/Grin2d/Arl6/Cdk19/Polr3a/Trio/Fgf13/Cldn4/Kcnn3/Scn8a/Dkc1/Smarcal1/Ap3b2/Porcn/Lat2/Scn3a/Ift122/Dalrd3/Vps37d/Zmpste24/Apc/Fgfr2/Clip2/Col17a1/Gtf2ird2/Fkbp6/Ctbp1/Fgf12/Abhd11/Kif1c/Pik3r1/Prkacb/Atp6v1b2/Cltc/Cnksr2/Uba5/Gtf2ird1/Tert/Trp63/Celf2/Syngap1/Synj1/Chsy1/Msx1/Bcl11b/Rbm28/Szt2/Acox1…	1	3915086	1	AID468
HP_HYPODONTIA	AID	3	AID641	HP_HYPODONTIA	196	0.375372	1.49116	0.000117	0.00287684	0.00214317	7509	tags=51%, list=35%, signal=33%	Apc/Setd2/Synj1/Dvl1/Crebbp/Itgb4/Atp6v1a/Ift122/Ncf1/Ep300/Grin2d/Nectin1/Fkbp6/Baz1b/Cep152/Lama3/Nsd1/Cacna1a/Gtf2ird1/Rtel1/Lemd3/Fgfr3/Tert/Clip2/Scube3/Dvl3/Gtf2i/Polr3a/Wdr19/Nelfa/Wwox/Flnb/Wdr35/Aars/Nkx2-1/Cacna1b/Porcn/Rbm28/Trio/Eln/Lamc2/Kmt2d/Scn8a/Wnt10a/Perp/Nxn/Evc2/Pitx2/Tspear/Cyfip2/Apc2/Kcnn3/Ppp2r3c/Grhl3/Rfc2/Lrp4/Prkar1a/Ppp3ca/Pus7/Polr3b/Pigl/Kif1c/Col17a1/Szt2/Pop1/Dkc1…	1	3456077	1	AID641
HP_OCULOGYRIC_CRISIS	AID	3	AID465	HP_OCULOGYRIC_CRISIS	49	0.47854	1.75378	0.000388	0.00966599	0.00754261	7412	tags=65%, list=35%, signal=43%	Nbea/Camk2b/Med12l/Cic/Mbd5/Trpm3/Kcnq5/Kif1a/Kirrel3/Dnm1l/Cux1/Tcf4/Myt1l/Kdm5b/Grin1/Dll1/Ash1l/Brsk2/Syngap1/Slc6a3/Grin2b/Camk2a/Epb41l1/Dock8/Atp13a2/Cltc/Ppp3ca/Setd1b/Tspoap1/Dync1h1/Eef1a2/Taok1	1	3406088	1	AID465
HP_OCULOGYRIC_CRISIS	AID	3	AID468	HP_OCULOGYRIC_CRISIS	49	0.474888	1.7282	0.000464	0.00982672	0.00799035	5439	tags=55%, list=26%, signal=41%	Trpm3/Epb41l1/Mbd5/Kcnq5/Med12l/Cux1/Dock8/Atp13a2/Nbea/Zmynd11/Brsk2/Cic/Slc6a3/Kirrel3/Taok1/Cltc/Kif1a/Ash1l/Syngap1/Setd1b/Set/Grin1/Dync1h1/Tcf4/Dnm1l/Grin2b/Stxbp1	1	3915086	1	AID468
HP_OCULOGYRIC_CRISIS	AID	3	AID641	HP_OCULOGYRIC_CRISIS	49	0.510783	1.80114	0.000195	0.00425284	0.00316826	6106	tags=63%, list=29%, signal=45%	Cic/Myt1l/Epb41l1/Kif1a/Setd1b/Kdm5b/Dync1h1/Med12l/Trpm3/Kirrel3/Atp13a2/Grin2b/Nbea/Cux1/Dnm1l/Tcf4/Ddc/Ppp3ca/Mbd5/Slc18a2/Hivep2/Taok1/Grin1/Slc6a3/Ash1l/Brsk2/Dock8/Tspoap1/Camk2b/Cltc/Champ1	1	3456077	1	AID641
HP_WIDENED_SUBARACHNOID_SPACE	AID	3	AID465	HP_WIDENED_SUBARACHNOID_SPACE	97	0.402639	1.59258	0.000376	0.00944273	0.00736839	7666	tags=58%, list=36%, signal=37%	Nbea/Camk2b/Med12l/Cic/Mbd5/Trpm3/Kcnq5/Alg2/Kif1a/Kirrel3/Mid2/Tsen54/Frmpd4/Clcn4/Cux1/Dmd/Tcf4/Myt1l/Kdm5b/Slc13a5/Med12/Alg9/Gcdh/Grin1/Hcfc1/Dll1/Ash1l/Iqsec2/Brsk2/Agtr2/Syngap1/Arhgef6/Cnksr2/Grin2b/Wars2/Dlg3/Camk2a/mt-Nd5/Epb41l1/Dock8/Tspan7/Cltc/Ppp3ca/Snrpn/mt-Co1/Rps6ka3/Alg12/Usp9x/Setd1b/Dync1h1/Plpbp/mt-Nd1/Eef1a2/Taok1/Pak3/Usp27x	1	3406088	1	AID465
HP_WIDENED_SUBARACHNOID_SPACE	AID	3	AID468	HP_WIDENED_SUBARACHNOID_SPACE	97	0.416405	1.63222	0.00011	0.00365889	0.00297513	5439	tags=48%, list=26%, signal=36%	Trpm3/Epb41l1/Mbd5/Kcnq5/Iqsec2/Dmd/Cox16/Med12l/Wars2/Alg9/Cux1/Clcn4/Frmpd4/Dock8/Nbea/mt-Co1/mt-Nd5/Usp9x/Acsl4/Zmynd11/Mid2/Med12/Brsk2/Cic/Arhgef6/Kirrel3/Il1rapl1/Taok1/Cltc/Kif1a/Cnksr2/Ash1l/Alg2/Syngap1/Setd1b/Set/Grin1/Alg11/Rps6ka3/Dync1h1/Pak3/Gcdh/Tspan7/Wac/Tcf4/Grin2b/Stxbp1	1	3915086	1	AID468
HP_WIDENED_SUBARACHNOID_SPACE	AID	3	AID641	HP_WIDENED_SUBARACHNOID_SPACE	97	0.414954	1.56741	0.000499	0.00838875	0.00624942	6360	tags=51%, list=30%, signal=36%	Cic/Dmd/Med12/Iqsec2/Myt1l/Epb41l1/Frmpd4/Ptchd1/Kif1a/Setd1b/Kdm5b/Dync1h1/Med12l/Trpm3/Plpbp/Gdi1/Wac/Kirrel3/Grin2b/Nbea/Usp9x/Slc9a7/Cux1/Snrpn/Hcfc1/Tcf4/Ppp3ca/Mid2/Mbd5/mt-Co2/Hivep2/Taok1/Grin1/Mtrr/Pak3/Ash1l/Brsk2/Dock8/Rps6ka3/Dlg3/Camk2b/Cltc/Ahcy/Aifm1/Champ1/Clcn4/Alg11/Alg9/mt-Nd4	1	3456077	1	AID641
REACTOME_MUSCLE_CONTRACTION	AID	3	AID465	REACTOME_MUSCLE_CONTRACTION	188	0.36698	1.52507	0.00011	0.00414381	0.00323352	6369	tags=44%, list=30%, signal=31%	Gata4/Slc8a2/Ttn/Scn7a/Camk2b/Mylk/Scn1a/Fkbp1b/Tbx5/Scn11a/Sorbs1/Cacna1c/Pxn/Scn4a/Neb/Nos1/Tln1/Trpc1/Kcnh2/Trim72/Scn9a/Kcnip1/Tcap/Kcne4/Kcnq1/Sorbs3/Itpr3/Ryr2/Itpr1/Slc8a3/Dysf/Ryr1/Ryr3/Scn2a/Kcnk7/Dmd/Itga1/Kcnj11/Fgf13/Atp2b1/Kcnip3/Atp1a4/Hipk2/Scn8a/Rangrf/Scn3a/Kcnd1/Cacna2d2/Scn5a/Abcc9/Kcnd2/Myh11/Atp2b3/Cacnb2/Kcnk12/Atp2a2/Kcnd3/Wwtr1/Scn2b/Kcnk9/Akap9/Gucy1a2/Mybpc1/Myl6/Npr2/St…	1	3406088	1	AID465
REACTOME_MUSCLE_CONTRACTION	AID	3	AID468	REACTOME_MUSCLE_CONTRACTION	188	0.35919	1.47182	0.000239	0.00630772	0.00512896	3474	tags=29%, list=16%, signal=25%	Ttn/Ryr3/Npr2/Itpr1/Hipk2/Myh6/Mylk/Itpr3/Atp2b2/Scn5a/Sorbs1/Dmd/Scn2a/Camk2g/Gucy1a2/Atp1a4/Casq1/Ahcyl1/Ryr1/Fgf11/Atp1b3/Itpr2/Akap9/Trdn/Dysf/Prkaca/Kcnk13/Ryr2/Itga1/Trpc1/Myh11/Kat2b/Scn11a/Fgf13/Scn7a/Slc8a1/Scn8a/Scn3a/Tln1/Pxn/Myh3/Cacng7/Tpm3/Orai2/Cacna1c/Neb/Cacnb2/Scn1a/Kcnh2/Atp1a1/Tnnt2/Fgf12/Corin/Wwtr1/Abcc9	1	3915086	1	AID468
REACTOME_MUSCLE_CONTRACTION	AID	3	AID641	REACTOME_MUSCLE_CONTRACTION	188	0.389845	1.54518	4.74e-05	0.00147627	0.00109979	8534	tags=55%, list=40%, signal=33%	Akap9/Atp2b1/Dmd/Neb/Hipk2/Kcnk2/Slc8a3/Tpm1/Ryr2/Corin/Scn5a/Kat2b/Tnnt2/Ahcyl1/Sorbs1/Mylk/Itpr3/Itpr1/Ryr3/Tln1/Mybpc2/Ryr1/Cacnb2/Tnnt1/Kcnk4/Scn4a/Npr1/Myh11/Atp2b3/Cacna1c/Cacnb1/Kcne4/Myl10/Trdn/Pxn/Ttn/Kcnh2/Atp2b2/Asph/Scn7a/Camk2d/Orai2/Sorbs3/Itpr2/Scn8a/Myh3/Scn1a/Kcnip1/Trim72/Tnnc1/Dmpk/Kcnk13/Npr2/Gucy1a2/Scn10a/Atp1b1/Scn9a/Kcnip4/Kcnk1/Dysf/Atp1a2/Abcc9/Fgf13/Myh6/Atp2b4/Atp2a3/R…	1	3456077	1	AID641
ZNF654_TARGET_GENES	AID	3	AID465	ZNF654_TARGET_GENES	493	0.307649	1.33199	0.00016	0.0052837	0.00412301	8035	tags=47%, list=38%, signal=30%	Inpp4b/Nfe2l2/Ksr1/Dnah2/Dst/Chd1l/Tpd52l1/Tmem232/Scn1a/Wdr17/Pitpnm1/Spg20/Edar/Plxnb3/St7/Gsap/Cspp1/Map3k6/Spint2/Gpr160/Chrna7/Pomk/Castor1/Mto1/Pomt2/Ap4e1/Bmp1/Chd9/Svil/Catsperg2/Sfmbt2/Dtwd2/Prkch/Cilk1/Nfkbil1/Med13l/Or51e2/Sema5b/Rergl/Pcdhga2/Fcho2/Slc11a2/Pcdhb18/Vps35l/Itpr1/Rbm45/Adgrl2/Eif2ak4/Elp1/Rab37/Pdlim2/Pdzd9/Catsperg1/Nutm1/Nsg1/Sidt2/Rufy4/Impg1/Cfap46/Cit/Dip2b/Mfsd4a/S…	1	3406088	1	AID465
ZNF654_TARGET_GENES	AID	3	AID468	ZNF654_TARGET_GENES	493	0.302202	1.30092	0.000435	0.00944744	0.00768194	8132	tags=48%, list=38%, signal=31%	Dst/Dnah2/Baz2a/Fam98c/Fez1/Vps35l/Emsy/Itpr1/Carmil2/Rgs6/Mast1/Tecpr2/Dctn1/B9d1/Tnk2/Cit/Catsperg1/Scn2a/Spef2/Med13l/Lrrc28/Cfap74/Abca2/Carmil1/Mro/Ahcyl1/Armc7/Arhgef2/Psd3/Sp7/Adgrl2/Wdr17/Dip2b/Sf3a2/Gnas/Cspp1/Nol11/Alg1/Ccdc175/Lrat/Plxnb3/Spocd1/Ranbp2/Frmd4b/Dpagt1/Aqr/Pex5/Cfap65/Slc11a2/Plcb1/Dop1a/Rpgr/Ankrd2/Aaas/Tldc2/Rab26/Fmo5/Tlcd1/Gramd1c/Rin1/Sfmbt2/Ror1/Nfkbil1/Oxct1/Git2/F…	1	3915086	1	AID468
ZNF654_TARGET_GENES	AID	3	AID641	ZNF654_TARGET_GENES	493	0.335402	1.38849	1.33e-05	0.000547	0.000408	7420	tags=46%, list=35%, signal=31%	Emsy/Dst/Prkch/Hnrnpul1/Dctn1/Chd9/Cit/Map4k3/Dhx16/Cfap46/Med23/Carmil2/Ahcyl1/Dnah2/Syt17/St7/Itpr1/Cdk5rap3/Dop1a/Ap4e1/Pds5b/Abr/Plekhj1/Cntnap2/Vps41/Eif2ak4/Smg6/Plcb1/Fcho2/Slc7a7/Rergl/Svil/Ccdc88b/Psd3/Vars/Hoxc10/Lrrc28/Med13l/Vps35l/Limch1/Nutm1/Spns1/Pfkl/Adgrl2/Zfp282/Plxnb3/Pcdh10/Oxct1/Arhgef2/Mis18bp1/Pdzd9/Fam98c/Cfap65/Pcdhga6/Ranbp2/Gfra2/Nnmt/Wdr17/Spats2l/Lrrc49/Mill2/Rpp14/P…	1	3456077	1	AID641
HEB_Q6	Mb	3	Mb620	HEB_Q6	253	0.325529	1.43117	0.00023	0.00534898	0.00409051	7584	tags=49%, list=36%, signal=32%	Nr5a1/Cbfa2t2/Kcnh3/Rin1/Myo18a/Kdm2a/Arhgef2/Pdgfb/Tgfb2/Impg1/Cacnb2/Sorbs1/Baz2a/Hsd11b1/Cadps/Dhrs3/Catsper2/Plxnb3/Mlip/Trim8/Dlg2/Eln/Zp1/Greb1l/Agbl5/Spock2/Zswim8/Csmd3/Runx1t1/L1cam/Itsn1/Tns1/Suv39h2/Hpca/Rnf213/Cyp2f2/Ndst4/Sema7a/Inf2/Lmod1/Med13/Usp2/Sh3bp1/Gfi1/Wnt6/Wdr81/Adgrl3/Nt5c3b/Adgrb3/Prkag1/Musk/Svil/Dock6/Macf1/Tnnt2/Klhl10/Ndst2/Il34/Astn1/Pdk2/Apba3/Grin2d/Rab1b/Mylk/Gat…	1	3184211	1	Mb620
HEB_Q6	Mb	3	Mb623	HEB_Q6	253	0.324938	1.40951	0.000563	0.00880025	0.00646279	8381	tags=52%, list=39%, signal=32%	Sorbs1/Zswim8/Itsn1/Baz2a/Nr5a1/Clvs1/Sh3bp1/Gfi1/Zp1/Rapgefl1/Adgrl3/Inf2/Fmo5/Ripor1/L1cam/Tgfb3/Kcnh3/Rnf213/Cacnb3/Catsper2/Man1a/Sox5/Prkag1/Tns1/Plxnb3/Agbl5/Specc1/Rorc/Daam1/Mylk/Srp54a/Macf1/Rtn3/Wdr81/Sync/Eln/Rtkn/Gata3/Rnf121/Brd4/Cbfa2t2/Psme3/Arhgef2/Musk/Greb1l/Csmd3/Adgrb3/Rin1/Kcnh2/Ndst2/Itgb1bp2/Col16a1/Gpr162/Atxn7l2/Spock2/Psd/Kcnq5/Ppp2r3a/Zmiz1/Kcnj2/Cadps/Angel1/Tfap4/Ndst…	1	3396867	1	Mb623
HEB_Q6	Mb	3	Mb734	HEB_Q6	253	0.33748	1.43055	0.000312	0.00793628	0.00617646	6162	tags=44%, list=29%, signal=32%	Rasgef1a/Carmil3/Clec14a/Nr5a1/Agbl5/Rin1/Spock2/Sorbs1/Adamts8/Ndst2/Faap100/Ndst4/Cadps/Nt5c3b/Rnf111/Kcnq5/Cbfa2t3/Macf1/L1cam/Zfp385a/Rnf213/Zp1/Brd4/Hid1/Kcnh2/Prkcb/Cbfa2t2/Kcnh3/Dvl3/Angptl2/Specc1/Alk/Trim8/Pdzk1/Erbb3/Eln/Prkag1/Daam1/Nudt18/Csmd3/Zmiz1/Itsn1/Ksr2/Wnt2b/Rxrg/Rgs7/Ppp2r3a/Gnb3/Adgrl3/Rtl9/Dock6/Zfp646/Ripor1/Myo18a/Svil/Kcnmb3/Musk/Sema7a/Usp1/Plxnb3/Gabpb2/Zfp362/Rtkn/So…	1	3356671	1	Mb734
GOBP_LIPID_TRANSLOCATION	Mb	3	Mb620	GOBP_LIPID_TRANSLOCATION	54	0.467719	1.79755	0.000137	0.00372441	0.00284815	6168	tags=61%, list=29%, signal=44%	Atp8a1/Atp9a/Slc66a2/Atp9b/Ano4/Atp8b2/Abcg1/Atp11c/Atp10a/Abcb4/Vmp1/Slc4a1/Atg9a/Abca4/Fasl/Abca2/Atg9b/Abca1/Ano9/Atp10b/Abca7/Xkr5/P2rx7/Atp8b3/Xkr7/Plscr3/Ano6/Ano7/Tmem30a/Abca12/Plscr4/Ano3/Abcb1a	1	3184211	1	Mb620
GOBP_LIPID_TRANSLOCATION	Mb	3	Mb623	GOBP_LIPID_TRANSLOCATION	54	0.504996	1.93563	1.15e-05	0.000484	0.000356	7702	tags=76%, list=36%, signal=49%	Abca4/Abca2/Ano6/Abca7/Ano7/Atg9b/Ano9/Ano3/Prkcd/Atp9b/Atp8a1/Atp8b3/Plscr5/Abcg1/Xkr4/Atp10a/Abca3/Atp8b1/Xkr7/Abca12/Atp8b2/Atp9a/Abca1/Atp10b/Slc4a1/Plscr4/Abcb4/Ano4/Xkr9/Atp11b/Atp8b4/Tmem30b/Xkr6/Tmem30a/Vmp1/Plscr1/Atp8a2/Atp11a/Slc66a2/Atp11c/Mfsd2a	1	3396867	1	Mb623
GOBP_LIPID_TRANSLOCATION	Mb	3	Mb734	GOBP_LIPID_TRANSLOCATION	54	0.460515	1.74113	0.000358	0.00870614	0.00677561	6331	tags=59%, list=30%, signal=42%	Slc4a1/Abca7/Xkr7/Ano6/Atp9b/Atp8b4/Atp10b/Abca1/Atp8b3/Xkr5/Atp10a/Atp9a/Abcg1/Abca4/Atp8a1/Ano3/Abca3/Prkcd/Atg9a/Abcb4/Atp8b2/Atp11c/Abcc1/Abca2/Atp8b1/Ano4/Ano7/Abca12/Vmp1/Xkr8/Plscr5/Rft1	1	3356671	1	Mb734
GOMF_INTRACELLULAR_LIGAND_GATED_ION_CHANNEL_ACTIVITY	Mb	3	Mb620	GOMF_INTRACELLULAR_LIGAND_GATED_ION_CHANNEL_ACTIVITY	30	0.553158	1.94918	9.24e-05	0.00285869	0.00218612	5809	tags=70%, list=27%, signal=51%	Ryr1/Ryr3/Ryr2/Pex5l/Cngb3/Rasa3/Itpr2/Hcn1/Trpv1/Trpa1/Kcna10/Itpr1/Tpcn1/Mcoln2/Cftr/Tpcn2/Hcn4/Cngb1/Trpm2/Hcn2/Mcoln3	1	3184211	1	Mb620
GOMF_INTRACELLULAR_LIGAND_GATED_ION_CHANNEL_ACTIVITY	Mb	3	Mb623	GOMF_INTRACELLULAR_LIGAND_GATED_ION_CHANNEL_ACTIVITY	30	0.533946	1.86958	0.000668	0.0098499	0.00723363	6135	tags=63%, list=29%, signal=45%	Ryr1/Itpr2/Tpcn2/Ryr3/Hcn1/Ryr2/Pex5l/Cnga4/Cftr/Itpr1/Pkd2/Mcoln1/Cngb1/Cnga1/Hcn4/Trpm2/Itpr3/Hcn2/Mcoln2	1	3396867	1	Mb623
GOMF_INTRACELLULAR_LIGAND_GATED_ION_CHANNEL_ACTIVITY	Mb	3	Mb734	GOMF_INTRACELLULAR_LIGAND_GATED_ION_CHANNEL_ACTIVITY	30	0.562842	1.94568	0.000144	0.00455116	0.00354197	4172	tags=60%, list=20%, signal=48%	Ryr2/Itpr1/Rasa3/Trpv1/Mcoln3/Itpr3/Mcoln2/Itpr2/Ryr3/Ryr1/Cngb3/Cnga4/Cngb1/Trpm2/Cnga3/Cnga1/Hcn2/Tpcn2	1	3356671	1	Mb734
GOMF_TRANSCRIPTION_COACTIVATOR_ACTIVITY	Mb	3	Mb620	GOMF_TRANSCRIPTION_COACTIVATOR_ACTIVITY	261	0.329504	1.44896	0.000167	0.00428054	0.00327344	8279	tags=52%, list=39%, signal=32%	Tcerg1/Tdrd3/Arid1b/Pprc1/Kmt2d/Mta1/Mms19/Arrb1/Tgfb1i1/Smarcd2/Ube3a/Trim25/Mtdh/Psmc3ip/Rere/Kmt2c/Smarcc2/Ctbp2/Mta2/Arid5b/Trim8/Med14/Ccdc62/Il31ra/Trim24/Per2/Asxl1/Xpc/Arl2bp/Zxdc/Srcap/Pkn1/Actl6a/Hcfc1/Rrp1b/Wwc1/Trim14/Med13/Birc2/Mid2/Calcoco1/Brd8/Ciita/Hyal2/Zzef1/Ppargc1b/Crebbp/Mysm1/Ep300/Med12/Ccar2/Prdm16/Smarca2/Ncoa4/Trip11/Med12l/Dcaf6/Supt3/Lpin2/Cnot9/Helz2/Trerf1/Actn1/Kd…	1	3184211	1	Mb620
GOMF_TRANSCRIPTION_COACTIVATOR_ACTIVITY	Mb	3	Mb623	GOMF_TRANSCRIPTION_COACTIVATOR_ACTIVITY	261	0.379216	1.64568	4.1e-08	5.95e-06	4.37e-06	6795	tags=49%, list=32%, signal=34%	Mpnd/Maml2/Camta2/Brca1/Kat2b/Cebpz/Ncoa7/Ciita/Kmt2c/Trip11/Arrb1/Dyrk1b/Per2/Kmt2d/Med12l/Smarce1/Mta2/Tdrd3/Ncoa6/Mta1/Sirt1/Med12/Zfpm2/Thrap3/Tacc1/Brd8/Ets1/Dyrk1a/Smarcd2/Smarca2/Asxl1/Ctbp2/Mms19/Apbb1/Srcap/Nup98/Ncoa1/Rnf14/Zzef1/Ccdc124/Ncoa3/Maml3/Tada3/Med16/Mrtfa/Actn4/Brd4/Pprc1/Prmt2/Med1/Smarcd1/Yap1/Htatip2/Kdm1a/Ankrd1/Crebbp/Med14/Myocd/Yaf2/Dcaf6/Arid5b/Cops5/Kat8/Trim37/Kat6…	1	3396867	1	Mb623
GOMF_TRANSCRIPTION_COACTIVATOR_ACTIVITY	Mb	3	Mb734	GOMF_TRANSCRIPTION_COACTIVATOR_ACTIVITY	261	0.329182	1.39762	0.000408	0.00953378	0.00741973	9903	tags=63%, list=46%, signal=34%	Wbp2nl/Kmt2c/Med27/Smarca2/Med16/Trim24/Zxdc/Rbpms/Ccar1/Rrp1b/Srcap/Kat2b/Ep300/Tsg101/Mysm1/Usp21/Med12l/Ncoa4/Brd4/Myocd/Ube3a/Prkcb/Dyrk1a/Ncoa7/Arid1b/Ppargc1a/Ctnnb1/Sirt1/Trim8/Ciita/Zmiz2/Mta1/Arid1a/Mrtfb/Trip11/Trim37/Crebbp/Pprc1/Zmiz1/Htatip2/Tgfb1i1/Arid5b/Il31ra/Brca1/Taf11/Mid2/Ccdc62/Per2/Nup98/Cebpz/Trim62/Notch1/Cops5/Mta2/Ppargc1b/Lmo2/Med23/Ncoa1/Dyrk1b/Kdm5a/Tcerg1/Supt3/Mage…	1	3356671	1	Mb734
GSE24210_CTRL_VS_IL35_TREATED_TCONV_CD4_TCELL_UP	Mb	3	Mb620	GSE24210_CTRL_VS_IL35_TREATED_TCONV_CD4_TCELL_UP	198	0.348699	1.50876	9.98e-05	0.00301101	0.0023026	10302	tags=67%, list=48%, signal=35%	Ermard/Phf20l1/Arap1/Zmynd8/Fry/Ptprc/Mtss1/Cd47/Phc3/Slamf1/Braf/Clic1/Limk2/Usp6nl/Cep192/Rere/Ccnl2/Psd3/Bbx/Top2b/Rab3ip/Trib2/Jak3/Fanca/Nod1/Nckap1l/Mzb1/Herc2/Rnf139/Spg11/Ift140/Kdm3a/Btg1/Triobp/Ppp1r21/Sf3b1/Tmem123/Ell3/Dtx3l/Tlr4/Arhgap26/Tec/Pxk/Itpr1/Psmb9/Itga6/Pde2a/Cnot6l/Camkmt/Cr2/Kiz/Camk1d/Map3k3/Ap4b1/Alpk2/Rapgef5/Vim/Lpp/Notch2/Slc44a2/Rev3l/Dusp11/Zfp622/Med13l/Oxr1/Il9r/…	1	3184211	1	Mb620
GSE24210_CTRL_VS_IL35_TREATED_TCONV_CD4_TCELL_UP	Mb	3	Mb623	GSE24210_CTRL_VS_IL35_TREATED_TCONV_CD4_TCELL_UP	198	0.338407	1.44815	0.000582	0.00896948	0.00658707	8121	tags=53%, list=38%, signal=33%	Armc3/Dusp11/Limk2/Nod1/Camk1d/Pten/Snx29/Tlr1/Tec/Fanca/Jak3/Fry/Usp6nl/Nufip2/Lcor/Primpol/Zmynd8/Herc2/Ap2a2/Itpr1/Ackr2/Arhgap26/Sgpp1/Pik3r4/Traf5/Tbc1d10c/Cep350/Pde2a/Tecpr1/Sf3b1/Phc3/Stradb/Zfp592/Wdr44/Spata13/Dennd1c/Cr2/Rock1/Ermard/Arap1/Kidins220/Bbx/Med13l/Rere/Jak1/Mtss1/Ptprc/Kdm3a/Clk1/Cyth1/Phf20l1/Cep68/Tlr4/Mctp2/Top2b/Itga6/Alpk2/Invs/Fgd2/Rsrc1/Poli/Ly6d/Aldh3a2/Itpr3/Gmfg/…	1	3396867	1	Mb623
GSE24210_CTRL_VS_IL35_TREATED_TCONV_CD4_TCELL_UP	Mb	3	Mb734	GSE24210_CTRL_VS_IL35_TREATED_TCONV_CD4_TCELL_UP	198	0.366211	1.53743	3.56e-05	0.00166774	0.00129793	6829	tags=49%, list=32%, signal=34%	Limk2/Primpol/Phc3/Itpr1/Zmynd8/Mctp2/Slc44a2/Arap1/Itga6/Wdr44/Cbfa2t3/Il9r/Sf3b1/Mtss1/Plgrkt/Oxr1/Cnot6l/Phf20l1/Nufip2/Crim1/Med13l/Herc2/Mtarc2/Itpr3/Slc26a11/Cep68/Ermard/Cr2/Invs/Fanca/Cmtr1/Ehd3/Cep192/Emid1/Dennd1c/Cep350/Fry/Spata13/Blnk/Spg11/Tlr4/Klhl24/Alpk2/Gabpb2/Hivep2/Usp6nl/Klf3/Btg1/Cyth1/Tec/Kdm3a/Kctd12/Rnf139/Cd1d1/Poli/Dtx3l/Kiz/Camkmt/Ptprc/Trib2/Psd3/Lta/Kidins220/Afg1l/T…	1	3356671	1	Mb734
GSE25088_CTRL_VS_IL4_STIM_MACROPHAGE_UP	Mb	3	Mb620	GSE25088_CTRL_VS_IL4_STIM_MACROPHAGE_UP	179	0.405691	1.74129	1.57e-07	2.47e-05	1.89e-05	9193	tags=66%, list=43%, signal=38%	Ube2e1/Btbd3/Scaf11/Aspm/Dact1/Tbc1d22b/Il16/Abi2/Arhgap32/Fn1/Sgk1/Cep85l/Plcg1/Dennd4c/Zfp654/Trio/Hdac9/Dgkh/Iqgap3/Cdcp1/Gnas/Zc3h12c/Kdm5b/Slco3a1/Dlg5/Brwd3/Zfp711/Tenm2/Dnmbp/Cbx2/Prkd1/Chn2/Cish/Sypl/Senp7/Ahrr/Uggt2/Klhl36/Adgrl2/Rin3/Ovol1/Phkb/Kdm5a/Ptpn12/Lpar5/Klhl6/Bptf/Ar/Pcdh9/Sema4c/Tcea3/Med13l/Msl1/Nrip1/Slc35f3/Dpysl2/Ralgds/Rtkn/Septin9/Otulinl/Tcf4/Smc4/Stard8/Cyth4/Hipk2/Ar…	1	3184211	1	Mb620
GSE25088_CTRL_VS_IL4_STIM_MACROPHAGE_UP	Mb	3	Mb623	GSE25088_CTRL_VS_IL4_STIM_MACROPHAGE_UP	179	0.372676	1.58428	1.44e-05	0.000561	0.000412	7664	tags=53%, list=36%, signal=34%	Stac/Zer1/Abi2/Dennd4c/Bptf/Prkd1/Aebp1/Tenm2/Zdhhc14/Col18a1/Creb1/Aspm/Sox4/Dapk1/Adgrl2/Enpep/Brwd3/Sema4c/Cbx2/Mllt3/Dlg5/Trio/Ralgds/Mgll/Lims2/Smc4/Tbc1d22b/Amotl1/Arhgef3/Rtkn/Map3k20/Tmc8/Btbd3/Senp7/Smad5/Fn1/Dact1/Lyn/Slc35f3/Rin3/Gpsm3/Efcab14/Dnmbp/Hdac9/Usp33/Asic1/Arhgap32/Ikzf2/Med13l/Fbrsl1/Scaf11/Il16/Igfbp2/Otulinl/Clint1/Dgkh/Spin1/Slco4c1/Pawr/Vangl1/Bend4/Rxra/Atxn1/Cdcp1/Gcn…	1	3396867	1	Mb623
GSE25088_CTRL_VS_IL4_STIM_MACROPHAGE_UP	Mb	3	Mb734	GSE25088_CTRL_VS_IL4_STIM_MACROPHAGE_UP	179	0.355477	1.48296	0.000417	0.00963469	0.00749826	6968	tags=47%, list=33%, signal=32%	Tia1/Prkd1/Hvcn1/Senp7/Adgrl2/Tmc8/Aspm/Zdhhc14/Tcea3/Tbc1d22b/Dnmbp/Arhgap32/Dennd4c/Klhl36/Phkb/Sgk1/Arhgef3/Tenm2/Tcf4/Med13l/Dapk1/Trio/Ets2/Dact1/Bptf/Uggt2/Vangl1/Hdac9/Stac/Fn1/Atxn1/Efcab14/Lyn/Il16/Stard8/Slco3a1/Chd1/Sec14l1/Sp3/Dlg5/Ralgds/Fbrsl1/Kdm5a/Zc3h12c/Rtkn/Sema4c/Map3k20/Kdm5b/Zfp654/Arid2/Zer1/Gcnt2/Ilk/Ovol1/Epcam/Dgkh/Itga5/Col18a1/Septin9/Ahrr/Zfp711/Gnas/Ikzf2/Rxra/Iqgap3…	1	3356671	1	Mb734
GSE32255_WT_UNSTIM_VS_JMJD2D_KNOCKDOWN_4H_LPS_STIM_DC_UP	Mb	3	Mb620	GSE32255_WT_UNSTIM_VS_JMJD2D_KNOCKDOWN_4H_LPS_STIM_DC_UP	172	0.34932	1.49661	0.000335	0.00698979	0.00534528	7171	tags=50%, list=34%, signal=33%	Rexo1/Fam222b/Chn1/Imp3/Pdlim5/Cnst/Nf1/Nup210/Uckl1/Usp6nl/Sh2b3/Arfgef2/Abcg1/Ssbp2/Ikbke/Txk/Ints7/Vps18/Ralgps1/Pgap1/Ttc13/Tle4/Bzw2/Slc11a2/Rxrb/Kdm3a/Dck/Map3k1/Spns1/Mib2/Igf1r/Sesn3/Il1rl2/Szt2/Dgkz/Ablim1/Rnf145/Crebbp/Itpr1/Mdc1/Pja1/Prrc2c/Wfikkn2/Mgat4a/Ptpn12/Rasgrp2/Lrrc8a/Itga7/Urb1/Rnf144a/Phf12/Rpl8/Med13l/Klrd1/Tspan5/Bcl2l11/Pptc7/Lck/Entpd5/Dse/Fhip2a/Sh3kbp1/Snrk/Icam2/Rps9/…	1	3184211	1	Mb620
GSE32255_WT_UNSTIM_VS_JMJD2D_KNOCKDOWN_4H_LPS_STIM_DC_UP	Mb	3	Mb623	GSE32255_WT_UNSTIM_VS_JMJD2D_KNOCKDOWN_4H_LPS_STIM_DC_UP	172	0.344256	1.45955	0.0006	0.00915262	0.00672156	7921	tags=52%, list=37%, signal=33%	Ltb/Dtx2/Urb1/Mdc1/Ttc13/Rasgrp2/Nf1/Dgkz/Sh2b3/Phf12/Rxrb/Prrc2c/Mars2/Tspan5/Usp6nl/Abcg1/Ext1/Klhl25/Slc11a2/Uckl1/Nsg2/Jaml/Tcof1/Rexo1/Pdlim5/Itpr1/Tnfsf8/Mcur1/Lrrc8a/Traf5/Pag1/Ablim1/Pgap1/Ect2l/Chn1/Crebbp/Ralgps1/Gpsm3/Mib2/Yeats2/Map3k1/Tnfrsf1a/Rnf19a/Sh3kbp1/Itga7/Adal/Rnf38/Gp1ba/Med13l/Rnf114/Kdm3a/Bcl9l/Prdm2/Sfswap/Pdcd7/Nup153/Mgat4a/Cep68/Prkcq/Abhd8/Ssbp2/Txk/Arfgef2/Atp11b/Ig…	1	3396867	1	Mb623
GSE32255_WT_UNSTIM_VS_JMJD2D_KNOCKDOWN_4H_LPS_STIM_DC_UP	Mb	3	Mb734	GSE32255_WT_UNSTIM_VS_JMJD2D_KNOCKDOWN_4H_LPS_STIM_DC_UP	172	0.36309	1.51221	0.000196	0.00575377	0.00447791	8763	tags=58%, list=41%, signal=35%	Sh2b3/Hipk1/Fam222b/Gp1ba/Ext1/Itpr1/Ect2l/Uckl1/Spns1/Mib2/Crim1/Sh3gl3/Pdlim5/Gadd45a/Nf1/Btla/Yeats2/Med13l/Fhip2a/Rnf145/Rbck1/Slc26a11/Pgap1/Cep68/Itga7/Crebbp/Igf1r/Arfgef2/Prrc2c/Tspan5/Wnt2b/Abcg1/Prkcq/Nup210/Ttc13/Agk/Tmc6/Il17ra/Bank1/Mdc1/Ssbp2/Icam2/Pfkfb3/Rras2/Mlh3/Slc11a2/Ablim1/Bach2/Usp6nl/Tnfsf8/Kdm3a/Ecel1/Dse/Pcgf5/Tut1/Ralgps1/Wfikkn2/Usp12/Mcur1/Pag1/Tnfrsf1a/Rexo1/Ints7/Ch…	1	3356671	1	Mb734
GSE41867_NAIVE_VS_DAY6_LCMV_EFFECTOR_CD8_TCELL_DN	Mb	3	Mb620	GSE41867_NAIVE_VS_DAY6_LCMV_EFFECTOR_CD8_TCELL_DN	200	0.333507	1.44389	0.000385	0.00768622	0.00587786	6441	tags=44%, list=30%, signal=31%	Kmt2d/Ssh2/Mtss1/Uckl1/Myo18a/Akna/Ripor2/Smg6/Sidt2/Zfp292/Il7r/Herc4/Nsd1/Arid5b/Zbtb11/Itgal/Sfxn5/Dennd1b/Akap13/Hps3/Tfeb/Mideas/Syk/Slc25a27/F2r/Ino80d/Klf7/Cpm/Sf1/Pgap6/Cdc14a/Bcl11b/Sesn3/Atad2b/Dcaf15/Slk/Szt2/5031439G07Rik/Ncor2/Plekhg2/Mafg/Lrrk2/Ell3/Mysm1/Spg7/Prkag1/Atxn7/Atp2b1/Pde2a/Cyfip1/Zmym5/Zbtb18/Rasgrp2/Atp6v1f/Adgrg3/Rfk/Cdk13/Gls/Dync1h1/Fbxo33/Arhgap25/Chd6/Ptar1/Ralgps…	1	3184211	1	Mb620
GSE41867_NAIVE_VS_DAY6_LCMV_EFFECTOR_CD8_TCELL_DN	Mb	3	Mb623	GSE41867_NAIVE_VS_DAY6_LCMV_EFFECTOR_CD8_TCELL_DN	200	0.34369	1.47145	0.000317	0.00583643	0.0042862	9389	tags=61%, list=44%, signal=34%	Herc4/Bcl11b/Ssh2/Rasgrp2/Hps5/Kmt2d/Taok3/Sfxn5/Krtcap3/Sox4/Tpst2/Tsc22d2/Prkag1/Dcaf15/Tut7/Ralgds/Uckl1/Atad2b/Mideas/Adgrg3/Ncor2/Myh9/Med16/Nsd1/Zfp292/Tln1/Dync1h1/Cnot2/Cybb/Hsd17b11/Med15/Pde2a/Pecam1/Shkbp1/Arpc5/Spg7/Cep70/Acsl1/Inpp5f/Arid5b/Zbtb18/Spata13/Leng8/Srpk3/Ripor2/Calcrl/Rc3h1/Akap13/Dennd1b/Cyfip1/D2hgdh/Mtss1/Relch/Pgap6/Atp2b1/Filip1l/Kif21b/Myo18a/Lnpep/Vgll4/Atp2a3/Cyt…	1	3396867	1	Mb623
GSE41867_NAIVE_VS_DAY6_LCMV_EFFECTOR_CD8_TCELL_DN	Mb	3	Mb734	GSE41867_NAIVE_VS_DAY6_LCMV_EFFECTOR_CD8_TCELL_DN	200	0.348063	1.4631	0.000285	0.00748155	0.00582256	9178	tags=59%, list=43%, signal=34%	5031439G07Rik/Supt20/Srpk3/Tfeb/Tgfbrap1/Med16/Zfp292/Adgrg3/Chd6/Uckl1/Cdk13/Mysm1/Ssh2/Ripor2/Mtss1/Ifi27/Lnpep/Mcoln3/Ncstn/Tut4/Atad2b/Scamp3/Taok3/Shkbp1/Top3b/Atxn7/Prkag1/Akap13/Kctd3/Acsl1/Arid5b/Dync1h1/Sidt2/Pgap6/Spata13/Zdhhc17/Myo18a/Med15/Cep70/Klhl24/Bank1/Luc7l/Cert1/Ralgds/Dennd1b/Atp2b1/Kif21b/Relch/Plekhg2/Rnf141/Kmt2d/Lrrk2/Cyth1/D2hgdh/Angel2/Nsd1/BC028528/Tln1/Cep120/Ypel3/P…	1	3356671	1	Mb734
MIR3688_5P	Mb	3	Mb620	MIR3688_5P	138	0.368775	1.55065	0.000223	0.00524685	0.0040124	7617	tags=54%, list=36%, signal=35%	Cspp1/Ptpn4/Efhc2/Dnah14/Efl1/Ube3a/Pdp1/Rreb1/Ywhah/Erap1/Bbx/Klhdc10/Tgfb2/Hace1/Srrm1/Usp9x/Dmxl1/Msl2/Arid5b/Prkci/Phtf2/Zic5/Nfib/Sgip1/Nfasc/Tlk2/Akap13/Fkbp9/Dmxl2/Col27a1/Bcl11b/Slk/Cntln/Fbxw7/Chn2/Pdxdc1/Dgkz/Adh5/Mysm1/Pan3/Zfx/Adck1/Pde5a/Whrn/Nfat5/Ebf3/Gata3/Fam199x/Exoc5/Pptc7/Smarcad1/Impg2/Paqr9/Stard4/Bnc2/Dyrk1a/Scn1a/Nrxn1/Ikzf2/Stap1/Rgs17/Zfp780b/Dusp7/Nrbf2/Cldn10/Mrtfb/Car…	1	3184211	1	Mb620
MIR3688_5P	Mb	3	Mb623	MIR3688_5P	138	0.389247	1.63117	6.04e-05	0.00166829	0.00122517	8390	tags=62%, list=39%, signal=38%	Psmf1/Whrn/Impg2/Dmxl1/Cspp1/Bcl11b/Dgkz/Zfx/Rreb1/Nrxn1/Prdm1/Sgip1/Pappa/Nfasc/Bnc2/Dyrk1a/Hace1/Scn1a/Phtf2/Clic5/Gata3/Efhc2/Gan/Dnah14/Yap1/Usp9x/Tlk2/Srrm1/Zfp46/Sertm1/Megf10/Wdr44/Arid5b/Smarcad1/Prkci/Pan3/Spred2/Rgs17/Col27a1/Vegfc/Akap13/Ikzf2/Bbx/Erap1/Kpnb1/Nfat5/Isca2/Mfsd14a/Ttl/Ptpn4/Ube3a/Fndc3a/Mier1/Xkr9/Cldn10/Chn2/Dusp7/Noxred1/Mbnl2/Rai2/Cntln/Dpy19l2/Adck1/Ush1g/Fbxw7/Dmxl2…	1	3396867	1	Mb623
MIR3688_5P	Mb	3	Mb734	MIR3688_5P	138	0.371539	1.52745	0.000267	0.00718341	0.00559053	9458	tags=66%, list=44%, signal=37%	Psmf1/Efhc2/Srrm1/Nrxn1/Usp9x/Apip/Mfsd14a/Wdr44/Zfx/Mysm1/Dmxl2/Exoc5/Mier1/Efl1/Cspp1/Ube3a/Dyrk1a/Dmxl1/Ctnnb1/Msl2/Zic5/Fbxw7/Nfat5/Nfasc/Mrtfb/Ptpn4/Akap13/Paqr9/Arid5b/Pde5a/Edem3/Ttl/Dnah14/Stap1/Hace1/Spred2/Tnks1bp1/Cntln/Scn1a/Col27a1/Ltbp2/Rreb1/Carf/Epb41l1/Ikzf2/Prdm1/Bnc2/Cd9/Pan3/Ubiad1/Megf10/Pdxdc1/Dgkz/Smarcad1/Zfp131/Nfib/Tnfrsf11b/Sgip1/Kpnb1/Rgs17/Chn2/Actr3b/Dpy19l2/Ebf3/Imp…	1	3356671	1	Mb734
